# Long-read sequencing reveals extensive size variation and suggests evolutionary patterns of expansion in bivalve mitogenomes

**DOI:** 10.1101/2024.12.23.625590

**Authors:** Ning Zhang, Lu Qi, Biyang Xu, Lingfeng Kong, Qi Li

**Affiliations:** Key Laboratory of Mariculture, Ministry of Education, Ocean University of China, Qingdao, China; Laboratory for Marine Fisheries Science and Food Production Processes, Qingdao National Laboratory for Marine Science and Technology, Qingdao, China; South China Sea Fisheries Research Institute, Chinese Academy of Fishery Sciences, Guangzhou 510300, China; Institute of Marine Science and Technology, Shandong University, Qingdao 266237, China

**Keywords:** Mitochondrial genome size, Bivalve, Long reads, Assembly, Unassigned region

## Abstract

Bilaterian mitochondrial genomes are generally of conserved size and gene content, typically ranging from 14 to 20 kb and coding 37 genes. However, the major exception to this rule has been found in many bivalve species which allow the presence of long unassigned region (regions that are functionally unassigned). It is still unclear whether there are universal patterns to expansions across bivalves. Additionally, the prevalence of highly repetitive sequences within complex mitogenomes has prevented its complete assembly and led to its systematic omission from mitogenomic analyses. Here, leveraging the growing genomic resources in Mollusca, we devised a mitogenome assembly pipeline using long-read sequencing to characterize mitogenome features in 178 mollusk species. Comparing our assemblies with reference mitogenomes based on Sanger/short-read sequencing, we identified missing sequences, repeats and novel gene duplications and found that bivalves exhibit an exceptional diversity in mitogenome size compared to other mollusks. Subsequently, we investigated the factors potentially influencing mitogenome size, the potential functional elements and the patterns of expansion regions. Furthermore, we discussed that the possible selective pressure on mitogenome size and hypothesized that the variability of bivalve mitogenomes may be linked to innate immunity. Our findings underscore the significance of long-read sequencing in elucidating complex mitogenomes and provide new insights into the evolution of bivalve mitogenomes.
