## Supplemental Table 1-6 for "Long-read sequencing reveals extensive size variation and suggests evolutionary patterns of expansion in bivalve mitogenomes": Table-S1 The Summary of Data Collection and Mitochondrial Genome Assembly.xlsx

### Sheet: Sheet1
		not previously available in database
		mitogenome size >30k bp
		Size variation rate >20%
Table S1 The Summary of Data Collection and Mitochondrial Genome Assembly.
Species	Class	Family	BioProject Accession	Data Type	HIFI	Polishing	Assembly Average Depth	Assembly Size	Published Max Size (bp)	Size Variation (bp)	Variation Rate	Genome Size
Tegillarca granosa	Bivalvia	Arcidae	PRJNA593692	Pacbio	No	Yes	1194.52	72068	31589	40479	1.28143	812.61 Mb
Scapharca kagoshimensis	Bivalvia	Arcidae	PRJNA649077	Pacbio	No	Yes	2457.23	96329	51670	44659	0.864312	1.12 Gb
Scapharca broughtonii 1	Bivalvia	Arcidae	Unpublished	Pacbio	No	Yes	164.62	92189	48560	43629	0.898456	884.5 Mb
Scapharca broughtonii 2	Bivalvia	Arcidae	PRJNA521075	Nanopore	No	Yes	119.75	94089	48560	45529	0.937582	884.5 Mb
Fragum fragum	Bivalvia	Cardiidae	PRJEB54798	Pacbio	Yes	No	497.14	35097	-	-	-	1.2 Gb
Fragum whitleyi	Bivalvia	Cardiidae	PRJEB56738	Pacbio	Yes	No	360.35	31500	-	-	-	1.2 Gb
Serripes groenlandicus	Bivalvia	Cardiidae	PRJNA862930	Pacbio	Yes	No	556.55	31655	-	-	-	1.8 Gb
Cerastoderma edule	Bivalvia	Cardiidae	PRJEB68233	Pacbio	Yes	No	643	14944	14947	-3	-0.000200709	755.5 Mb
Fragum sueziense	Bivalvia	Cardiidae	PRJEB70456	Pacbio	-	-	Published	92770	-	-	-	1.2 Gb
Corbicula fluminea	Bivalvia	Cyrenidae	PRJNA657911	Pacbio	No	Yes	43.84	20238	18117	2121	0.117072	1.52 Gb
Corbicula japonica	Bivalvia	Cyrenidae	PRJNA995403	Pacbio	Yes	No	16.56	18937	17426	1511	0.0867095	1.1 Gb
Dreissena rostriformis	Bivalvia	Dreissenidae	PRJNA666063	Pacbio	No	Yes	463.41	49133	-	-	-	1.8 Gb
Dreissena polymorpha	Bivalvia	Dreissenidae	PRJNA533175	Pacbio	No	Yes	546.76	68514	18902	49612	2.6247	1.76 Gb
Congeria kusceri	Bivalvia	Dreissenidae	PRJNA897745	Pacbio	-	-	Published	18137	-	-	-	1.6 Gb
Panopea generosa	Bivalvia	Hiatellidae	PRJNA859289	Pacbio	No	Yes	68.77	15971	15585	386	0.0247674	1.5 Gb
Cyrtodaria siliqua	Bivalvia	Hiatellidae	PRJNA862933	Pacbio	Yes	No	771.96	17958	-	-	-	2.9 Gb
Isognomon nucleus	Bivalvia	Isognomonidae	PRJNA844404	Nanopore	No	Yes	20.99	33638	-	-	-
Lucinisca nassula	Bivalvia	Lucinidae	PRJEB66028	Pacbio	Yes	No	219.02	17101	-	-	-	2.9 Gb
Loripes orbiculatus	Bivalvia	Lucinidae	PRJEB72563	Pacbio	Yes	No	480.82	28798	-	-	-
Ctena decussata	Bivalvia	Lucinidae	PRJEB73778	Pacbio	-	-	Published	53285	-	-	-	1.7 Gb
Anodontia alba	Bivalvia	Lucinidae	PRJEB74124	Pacbio	-	-	Published	18475	-	-	-	1.9 Gb
Rugalucina vietnamica	Bivalvia	Lucinidae	PRJEB74183	Pacbio	-	-	Published	30680	-	-	-	1.1 Gb
Loripinus fragilis	Bivalvia	Lucinidae	PRJEB74400	Pacbio	-	-	Published	28599	-	-	-	2 Gb
Mactra quadrangularis	Bivalvia	Mactridae	PRJNA836699	Pacbio	No	Yes	154.13	16841	17594	-753	-0.0427987	939.32 Mb
Spisula solida	Bivalvia	Mactridae	PRJEB56103	Pacbio	Yes	No	533.35	19328	-	-	-	932.1 Mb
Spisula subtruncata	Bivalvia	Mactridae	PRJEB61701	Pacbio	Yes	No	345.01	19643	-	-	-	930.8 Mb
Lutraria lutraria	Bivalvia	Mactridae	PRJEB70499	Pacbio	Yes	No	604.69	18076	-	-	-	815.5 Mb
Margaritifera margaritifera	Bivalvia	Margaritidae	PRJNA925505	Pacbio	Yes	No	267.34	16123	17421	-1298	-0.0745078	2.5 Gb
Bathymodiolus platifrons	Bivalvia	Mytilidae	PRJDB9496	Pacbio	No	Yes	1944.12	16309	17653	-1344	-0.0761344	1.64 Gb
Limnoperna fortunei 1	Bivalvia	Mytilidae	PRJNA330677	Pacbio	No	Yes	43.12	19016	18145	871	0.0480022	1.67 Gb
Limnoperna fortunei 2	Bivalvia	Mytilidae	PRJEB52050	Pacbio	Yes	No	346.2	18516	18145	371	0.0204464	1.67 Gb
Mytilus corsucus 1	Bivalvia	Mytilidae	PRJNA578350	Nanopore	No	Yes	685.09	16656	16727	-71	-0.00424463	1.57 Gb
Mytilus corsucus 2	Bivalvia	Mytilidae	PRJEB33342	Nanopore	No	Yes	18.79	16626	16727	-101	-0.00603814	1.57 Gb
Mytilus edulis 1	Bivalvia	Mytilidae	PRJNA740305	Pacbio	No	Yes	102.7	16514	16745	-231	-0.0137952	1.83 Gb
Mytilus edulis 2	Bivalvia	Mytilidae	PRJEB38403	Nanopore	No	Yes	2449.79	16753	16745	8	0.000477755	1.83 Gb
Mytilus galloprovincialis	Bivalvia	Mytilidae	PRJEB24883	Pacbio	No	Yes	49.28	16746	16780	-34	-0.00202622	1.28 Gb
Mytilus californianus	Bivalvia	Mytilidae	PRJNA806210	Pacbio	No	Yes	57.17	16733	16730	3	0.000179319	1.65 Gb
Mytilus chilensis	Bivalvia	Mytilidae	PRJNA861856	Pacbio	Yes	No	22.08	16631	16765	-134	-0.00799284	1.93 Gb
Bathymodiolus septemdierum	Bivalvia	Mytilidae	PRJEB64721	Pacbio	Yes	No	1401.97	17111	17519	-408	-0.023289	1.4 Gb
Arcuatula senhousia	Bivalvia	Mytilidae	PRJEB63650	Pacbio	Yes	No	358.88	43480	21557	21923	1.01698	1 Gb
Bathymodiolus brooksi	Bivalvia	Mytilidae	PRJEB65214	Pacbio	Yes	No	1123.74	17611	17728	-117	-0.00659973	2 Gb
Gigantidas childressi	Bivalvia	Mytilidae	MT528634	Nanopore	-	-	Published	17961	17637	324	0.0183705
Perna canaliculus	Bivalvia	Mytilidae	MG766134	Nanopore	-	-	Published	16005	16004	1	6.24844e-05
Crassostrea gigas	Bivalvia	Ostreidae	PRJNA534417	Nanopore	No	Yes	110.55	18227	18225	2	0.000109739	586.8 Mb
Crassostrea virginica	Bivalvia	Ostreidae	PRJNA376014	Pacbio	No	Yes	351.26	17247	17244	3	0.000173974	684.7 Mb
Crassostrea hongkongensis	Bivalvia	Ostreidae	PRJNA592306	Pacbio	No	Yes	3749.41	18648	18622	26	0.0013962	758 Mb
Ostrea lurida	Bivalvia	Ostreidae	PRJNA316624	Pacbio	No	Yes	89.92	22388	16344	6044	0.369799	1.1 Gb
Ostrea edulis	Bivalvia	Ostreidae	PRJNA772111	Nanopore	No	Yes	1366.28	16350	16320	30	0.00183824	946.06 Mb
Ostrea denselamellosa	Bivalvia	Ostreidae	PRJNA838121	Pacbio	Yes	No	1264.29	16275	16277	-2	-0.000122873	636 Mb
Crassostrea nippona	Bivalvia	Ostreidae	PRJNA947686	Pacbio	Yes	No	962.07	20026	20030	-4	-0.0001997	529 Mb
Crassostrea angulata	Bivalvia	Ostreidae	PRJNA857752	Pacbio	Yes	No	581.48	18224	18408	-184	-0.00999565	624 Mb
Saccostrea echinata	Bivalvia	Ostreidae	PRJNA1015632	Pacbio	Yes	No	1774.35	16498	16282	216	0.0132662	923.1 Mb
Azumapecten farreri 1	Bivalvia	Pectinidae	PRJNA185465	Pacbio	No	Yes	294.49	26298	21695	4603	0.212169	779.9 Mb
Azumapecten farreri 2	Bivalvia	Pectinidae	PRJNA796071	Nanopore	No	Yes	2442	24797	21695	3102	0.142982	779.9 Mb
Argopecten purpuratus	Bivalvia	Pectinidae	PRJNA418203	Pacbio	No	Yes	38.87	16358	16270	88	0.00540873	724.78 Mb
Pecten maximus	Bivalvia	Pectinidae	PRJEB22206	Pacbio	No	Yes	1346.22	22033	17252	4781	0.277127	918.3 Mb
Ylistrum japonicum	Bivalvia	Pectinidae	PRJNA796071	Nanopore	No	Yes	1218	23580	-	-	-	695 Mb
Mizuhopecten yessoensis	Bivalvia	Pectinidae	PRJNA796071	Pacbio	No	Yes	280.96	26538	20964	5574	0.265884	987.6 Mb
Placopecten magellanicus	Bivalvia	Pectinidae	PRJNA796071	Pacbio	No	Yes	1825.76	45406	32115	13291	0.413856	1.46 Gb
Mimachlamys varia	Bivalvia	Pectinidae	PRJEB57313	Pacbio	Yes	No	555.72	21780	20400	1380	0.0676471	975.4 Mb
Amusium pleuronectes	Bivalvia	Pectinidae	PRJNA797172	Pacbio	No	Yes	1402.05	18133	18044	89	0.00493239	638 Mb
Argopecten irradians irradians	Bivalvia	Pectinidae	PRJNA1050236	Pacbio	Yes	No	184.09	16362	16286	76	0.00466658	835.6 Mb
Sinonovacula constricta 1	Bivalvia	Pharidae	PRJNA508451	Pacbio	No	Yes	24.96	17227	17225	2	0.00011611	1.22 Gb
Sinonovacula constricta 2	Bivalvia	Pharidae	PRJNA559038	Pacbio	No	Yes	483.27	17270	17225	45	0.00261248	1.22 Gb
Pinna nobilis	Bivalvia	Pinnidae	PRJEB49235	Nanopore	No	Yes	66.7	20552	18799	1753	0.0932496	754 Mb
Atrina japonica	Bivalvia	Pinnidae	PRJDB13725	Pacbio	Yes	No	169.24	17068	-	-	-	835 Mb
Gari tellinella	Bivalvia	Psammobiidae	PRJEB48044	Pacbio	-	-	Published	18488	-	-	-	1.6 Gb
Pinctada fucata 3	Bivalvia	Pteriidae	PRJNA555708	Pacbio	No	Yes	1955.84	79602	31435	48167	1.53227	991 Mb
Pinctada fucata 4	Bivalvia	Pteriidae	PRJNA558510	Pacbio	No	Yes	2732.16	79664	31435	48229	1.53425	991 Mb
Pinctada fucata 1	Bivalvia	Pteriidae	PRJDB13066	Pacbio	Yes	No	4824.66	85849	31435	54414	1.731	987.62 Mb
Pinctada fucata 2	Bivalvia	Pteriidae	CNP0002248	Pacbio	No	Yes	1401.09	79072	31435	47637	1.51541	991 Mb
Azorinus chamasolen	Bivalvia	Solecurtidae	PRJEB62727	Pacbio	Yes	No	318.06	17135	-	-	-	1.7 Gb
Acharax sp.	Bivalvia	Solemyidae	PRJNA873892	Nanopore	-	-	Published	18970	-	-	-
Macomangulus tenuis	Bivalvia	Tellinidae	PRJEB76077	Pacbio	-	-	Published	17125	-	-	-	1.9 Gb
Conchocele bisecta	Bivalvia	Thyasiridae	PRJNA913320	Pacbio	Yes	No	100.28	17154	17188	-34	-0.00197812	1.9 Gb
Tridacna crocea	Bivalvia	Tridacnidae	PRJEB52480	Pacbio	Yes	No	242.18	29001	24038	4963	0.206465	1 Gb
Tridacna derasa 2	Bivalvia	Tridacnidae	PRJEB54604	Pacbio	Yes	No	1180.41	24855	22463	2392	0.106486	1.1 Gb
Tridacna gigas	Bivalvia	Tridacnidae	PRJEB53734	Pacbio	-	-	Published	25335	19558	5777	0.295378	1.2 Gb
Tridacna derasa 1	Bivalvia	Tridacnidae	PRJEB62731	Pacbio	-	-	Published	24955	20760	4195	0.202071	1.1 Gb
Megalonaias nervosa	Bivalvia	Unionidae	PRJNA646917	Nanopore	No	Yes	855.7	16047	-	-	-	2.36 Gb
Potamilus streckersoni	Bivalvia	Unionidae	PRJNA681676	Pacbio	No	Yes	4006.98	22406	16293	6113	0.375192	1.78 Gb
Hyriopsis cumingii	Bivalvia	Unionidae	PRJNA555709	Pacbio	No	Yes	46.73	15970	15958	12	0.000751974	3.4 Gb
Unio delphinus	Bivalvia	Unionidae	PRJNA917855	Pacbio	Yes	No	128.17	15759	16620	-861	-0.0518051	2.5 Gb
Unio pictorum	Bivalvia	Unionidae	PRJNA940338	Pacbio	Yes	No	2854.55	15756	16632	-876	-0.0526696	2.43 Gb
Anodonta cygnea	Bivalvia	Unionidae	MF781083	Pacbio	-	-	Published	15610	15613	-3	-0.000192148
Cyclina sinensis	Bivalvia	Veneridae	PRJNA612143	Pacbio	No	Yes	642.44	22324	-	-	-	903.2 Mb
Mercenaria mercenaria 1	Bivalvia	Veneridae	PRJNA596049	Pacbio	No	Yes	387.1	18658	18365	293	0.0159543	1.79 GB
Mercenaria mercenaria 2	Bivalvia	Veneridae	PRJNA638823	Pacbio	No	Yes	141.76	18511	18365	146	0.0079499	1.79 GB
Lutraria rhynchaena	Bivalvia	Veneridae	PRJNA548223	Nanopore	No	Yes	1658.79	17999	16927	1072	0.0633308	586.5 Mb
Ruditapes philippinarum	Bivalvia	Veneridae	PRJNA929581	Pacbio	Yes	No	458.93	31938	22676	9262	0.408449	1.4 Gb
Chamelea striatula	Bivalvia	Veneridae	MW662611	Nanopore	-	-	Published	25658	-	-	-
Venus verrucosa	Bivalvia	Veneridae	MW662606	Nanopore	-	-	Published	18124	-	-	-
Chamelea gallina	Bivalvia	Veneridae	MW662609	Nanopore	-	-	Published	17673	-	-	-
Mysia undata	Bivalvia	Veneridae	PRJEB75996	Pacbio	-	-	Published	23745	-	-	-	1.6 Gb
Archivesica marissinica	Bivalvia	Vesicomyidae	PRJNA629898	Pacbio	No	Yes	689.09	21273	17374	3899	0.224416	1.52 Gb
Achatina fulica	Gastropoda	Achatinidae	PRJNA511624	Pacbio	No	Yes	2014.63	15055	15057	-2	-0.000132829
Achatina immaculata	Gastropoda	Achatinidae	PRJNA561271	Pacbio	No	Yes	464.37	15076	-	-	-	1.7 Gb
Berghia stephanieae	Gastropoda	Aeolidiidae	PRJNA1004233	Pacbio	-	-	Published	14785	14786	-1	-6.76315e-05	1.05 Gb
Pomacea canaliculata	Gastropoda	Ampullariidae	PRJNA427478	Pacbio	-	-	Published	15707	16965	-1258	-0.0741527	440.1 Mb
Marisa cornuarietis	Gastropoda	Ampullariidae	PRJNA445755	Nanopore	No	Yes	1816.15	16746	15923	823	0.0516862	535.3 Mb
Aplysia argus	Gastropoda	Aplysiidae	PRJNA813362	Nanopore	-	-	Published	14124	-	-	-
Aplysia_californica	Gastropoda	Aplysiidae	PRJNA488074	Pacbio	No	Yes	23.22	14106	14117	-11	-0.000779202	927.3 Mb
Ariolimax columbianus	Gastropoda	Arionidae	PRJNA1003898	Pacbio	-	-	Published	22705	-	-	-	2.3 Gb
Arion vulgaris	Gastropoda	Arionidae	PRJNA680311	Nanopore	No	Yes	1229.52	14450	14548	-98	-0.00673632	1.5 Gb
Kelletia kelletii	Gastropoda	Austrosiphonidae	PRJNA999368	Pacbio	Yes	No	28.11	15275	15102	173	0.0114554
Batillaria attramentaria	Gastropoda	Batillariidae	PRJNA640962	Pacbio	No	Yes	534.16	17284	16095	1189	0.0738739	717.6 Mb
Babylonia areolata	Gastropoda	Buccinidae	PRJNA548648	Nanopore	No	Yes	279.08	17348	15445	1903	0.123211	1.1 Gb
Conus ebraeus	Gastropoda	Conidae	PRJNA813362	Nanopore	-	-	Published	18031	-	-	-
Conus canariensis	Gastropoda	Conidae	PRJNA843968	Pacbio	Yes	No	796.45	17061	15325	1736	0.113279	2.9 Gb
Conus miles	Gastropoda	Conidae	PRJNA813362	Nanopore	No	Yes	27.7	15553	16243	-690	-0.0424798
Monoplex corrugatus	Gastropoda	Cymatiidae	PRJNA912994	Pacbio	Yes	No	141.63	16554	-	-	-	3.1 Gb
Doris montereyensis	Gastropoda	Dorididae	PRJNA922980	Pacbio	Yes	No	2481.64	14419	-	-	-	520.3 Mb
Melampus bidentatus	Gastropoda	Ellobiidae	PRJNA985137	Pacbio	Yes	No	34.06	14823	-	-	-
Melampus jaumei	Gastropoda	Ellobiidae	PRJNA985426	Pacbio	Yes	No	1020.38	14813	-	-	-
Candidula unifasciata	Gastropoda	Geomitridae	PRJEB41346	Pacbio	No	Yes	1793.96	14282	14279	3	0.000210099	1.4 Gb
Haliotis cracherodii	Gastropoda	Haliotidae	PRJNA801302	Pacbio	-	-	Published	18391	-	-	-	1.18 Gb
Haliotis rufescens	Gastropoda	Haliotidae	PRJNA434455	Pacbio	-	-	Published	20092	16646	3446	0.207017	1.33 Gb
Haliotis rubra	Gastropoda	Haliotidae	PRJNA489521	Nanopore	No	Yes	502.3	18126	16907	1219	0.0721003	1.4 Gb
Cepaea nemoralis	Gastropoda	Helicidae	PRJNA646049	Pacbio	-	-	Published	16657	14100	2557	0.181348	3.49 Gb
Cepaea hortensis	Gastropoda	Helicidae	PRJEB71726	Pacbio	-	-	Published	15084	-	-	-	3.2 Gb
Littorina saxatilis	Gastropoda	Littorinidae	PRJNA850123	Pacbio	-	-	Published	16887	-	-	-	1.3 Gb
Littoraria sinensis	Gastropoda	Littorinidae	PRJNA1032307	Nanopore	No	Yes	93.68	16675	16420	255	0.0155298
Scurria scurra	Gastropoda	Lottiidae	PRJNA794077	Pacbio	-	-	Published	18482	-	-	-
Scurria viridula	Gastropoda	Lottiidae	PRJNA1047508	Pacbio	Yes	No	310.03	16321	-	-	-
Nipponacmea schrenckii	Gastropoda	Lottiidae	PRJNA692077	Pacbio	Yes	No	4858.56	25530	-	-	-	418.1 Mb
Lottia scabra	Gastropoda	Lottiidae	PRJNA975884	Pacbio	No	Yes	304.37	46213	-	-	-	414 Mb
Scurria zebrina	Gastropoda	Lottiidae	PRJNA1047498	Pacbio	No	Yes	783.71	16356	-	-	-
Austropeplea brazieri	Gastropoda	Lymnaeidae	PP100270	Nanopore	-	-	Published	13757	-	-	-
Omphiscola glabra	Gastropoda	Lymnaeidae	PRJEB74131	Pacbio	-	-	Published	13783	-	-	-	744.8 Mb
Ampullaceana balthica	Gastropoda	Lymnaeidae	SAMEA110183271	Pacbio	No	Yes	508.81	13970	13993	-23	-0.00164368	1.1 Gb
Tylothais aculeata	Gastropoda	Muricidae	PRJNA813362	Nanopore	-	-	Published	17024	-	-	-
Rapana venosa	Gastropoda	Muricidae	PRJNA855327	Pacbio	Yes	No	19.17	16478	15272	1206	0.078968	2.3 Gb
Stramonita haemastoma	Gastropoda	Muricidae	PRJNA913004	Pacbio	Yes	No	245.24	16170	-	-	-	2.2 Gb
Cellana orientalis	Gastropoda	Nacellidae	PRJNA813362	Nanopore	-	-	Published	16169	-	-	-
Cellana toreuma	Gastropoda	Nacellidae	PRJNA813362	Nanopore	-	-	Published	16268	16260	8	0.000492005
Theodoxus fluviatilis	Gastropoda	Neritidae	PRJNA997091	Pacbio	Yes	No	2886.37	18424	15667	2757	0.175975	1 Gb
Onchidella celtica	Gastropoda	Onchidiidae	PRJEB71537	Pacbio	Yes	No	842.67	13988	14150	-162	-0.0114488	1.1 Gb
Oreohelix subrudis	Gastropoda	Oreohelicidae	PRJNA862936	Pacbio	Yes	No	107	14303	-	-	-
Alviniconcha strummeri	Gastropoda	Paskentanidae	PRJEB66068	Pacbio	-	-	Published	16349	15562	787	0.0505719	453.8 Mb
Alviniconcha marisindica	Gastropoda	Paskentanidae	PRJNA632343	Pacbio	No	Yes	9788.12	16297	15979	318	0.0199011	829.6 Mb
Alviniconcha kojimai	Gastropoda	Paskentanidae	PRJEB66066	Pacbio	Yes	No	1916.25	16355	15970	385	0.0241077
Patella pellucida	Gastropoda	Patellidae	PRJEB45150	Pacbio	-	-	Published	14949	-	-	-	712.1 Mb
Patella vulgata	Gastropoda	Patellidae	PRJEB50713	Pacbio	-	-	Published	14928	14808	120	0.00810373	694.5 Mb
Patella ulyssiponensis	Gastropoda	Patellidae	PRJEB63445	Pacbio	-	-	Published	14935	-	-	-	693.6 Mb
Patella caerulea	Gastropoda	Patellidae	PRJNA1045377	Pacbio	Yes	No	185.17	14938	-	-	-	749.8 Mb
Patella depressa	Gastropoda	Patellidae	PRJEB45655	Pacbio	Yes	No	36.58	14942	-	-	-	683.7 Mb
Gigantopelta aegis	Gastropoda	Peltospiridae	PRJNA612619	Pacbio	No	Yes	8148.72	15191	16097	-906	-0.0562838	1.1 Gb
Chrysomallon squamiferum	Gastropoda	Peltospiridae	PRJNA523462	Pacbio	No	Yes	12895.2	15939	15388	551	0.0358071	404.6 Mb
Physella acuta	Gastropoda	Physidae	PRJEB50799	Nanopore	No	Yes	14.74	15429	15802	-373	-0.0236046	702.1 Mb
Elysia crispata	Gastropoda	Plakobranchidae	PRJEB71057	Pacbio	-	-	Published	14168	-	-	-	786.3 Mb
Elysia viridis	Gastropoda	Plakobranchidae	PRJNA810987	Nanopore	No	Yes	586.26	14145	14149	-4	-0.000282705
Elysia crispata	Gastropoda	Plakobranchidae	PRJNA987316	Nanopore	No	Yes	71.36	14167	-	-	-	786.3 Mb
Elysia chlorotica	Gastropoda	Plakobranchidae	PRJNA484060	Pacbio	No	Yes	1077.36	14132	14132	0	0	557.5 Mb
Anisus vortex	Gastropoda	Planorbidae	PRJEB59082	Pacbio	-	-	Published	13566	13633	-67	-0.00491455	869.5 Mb
Biomphalaria glabrata	Gastropoda	Planorbidae	PRJEB52578	Pacbio	-	-	Published	13670	13676	-6	-0.000438725	914.9 Mb
Biomphalaria sudanica	Gastropoda	Planorbidae	PRJNA1041389	Pacbio	Yes	No	446.28	13671	13671	0	0	944.2 Mb
Bulinus truncatus	Gastropoda	Planorbidae	PRJNA680620	Nanopore	No	Yes	209.63	13767	13767	0	0	1.2 Gb
Oncomelania hupensis	Gastropoda	Pomatiopsidae	PRJNA1033027	Pacbio	Yes	No	1004.33	17092	15216	1876	0.123291	1.4 Gb
Phymorhynchus buccinoides	Gastropoda	Raphitomidae	PRJNA700822	Pacbio	No	Yes	1161.65	17777	15764	2013	0.127696	2.1 Gb
Semisulcospira habei	Gastropoda	Semisulcospiridae	PRJDB16287	Pacbio	Yes	No	266.25	18684	-	-	-	2 Gb
Potamopyrgus antipodarum	Gastropoda	Tateidae	PRJNA717745	Pacbio	-	-	Published	16846	15149	1697	0.112021	597.46 Mb
Potamopyrgus estuarinus	Gastropoda	Tateidae	PRJNA717745	Pacbio	-	-	Published	16701	15120	1581	0.104563	523.89 Mb
Tonna galea	Gastropoda	Tonnidae	OR282483	Nanopore	-	-	Published	17504	15946	1558	0.0977048
Gibbula magus	Gastropoda	Trochidae	PRJEB51158	Pacbio	-	-	Published	16058	-	-	-	1.47 Gb
Phorcus lineatus	Gastropoda	Trochidae	PRJEB48392	Pacbio	-	-	Published	19115	-	-	-	957.8 Mb
Steromphala cineraria	Gastropoda	Trochidae	PRJEB45656	Pacbio	-	-	Published	19173	-	-	-	1.27 Gb
Amphitretus pelagicus	Cephalopoda	Amphitretidae	ON060364	Pacbio	-	-	Published	17380	-	-	-
Japetella diaphana	Cephalopoda	Amphitretidae	ON060363	Pacbio	-	-	Published	16111	-	-	-	661.1 Mb
Eledone cirrhosa	Cephalopoda	Eledonidae	PRJEB70261	Pacbio	Yes	No	414.45	16135	16135	0	0	3 Gb
Gonatopsis borealis	Cephalopoda	Gonatidae	PRJNA904536	Pacbio	-	-	Published	20148	-	-	-
Sepioteuthis lessoniana	Cephalopoda	Loliginidae	PRJEB68207	Pacbio	-	-	Published	16635	16994	-359	-0.0211251	5.1 Gb
Nautilus pompilius	Cephalopoda	Nautilidae	PRJNA614552	Pacbio	No	Yes	6996.39	16231	15693	538	0.0342828	729 Mb
Octopus vulgaris	Cephalopoda	Octopodidae	PRJEB61267	Pacbio	-	-	Published	15651	15744	-93	-0.00590701	2.8 Gb
Octopus sinensis	Cephalopoda	Octopodidae	PRJNA541812	Pacbio	-	-	Published	15737	-	-	-	2.7 Gb
Callistoctopus minor	Cephalopoda	Octopodidae	PRJNA421033	Pacbio	No	Yes	2092.81	16000	15974	26	0.00162764
Amphioctopus fangsiao	Cephalopoda	Octopodidae	PRJNA762647	Nanopore	No	Yes	481.09	17131	15990	1141	0.0713571
Eucleoteuthis luminosa	Cephalopoda	Ommastrephidae	MW450849	Pacbio	-	-	Published	20300	-	-	-
Onychoteuthis compacta	Cephalopoda	Onychoteuthidae	PRJNA902529	Pacbio	Yes	No	2028.99	14002	20491	-6489	-0.316676
Sepia pharaonis	Cephalopoda	Sepiidae	PRJEB33343	Nanopore	-	-	Published	16208	16208	0	0	4.8 Gb
Sepia lycidas	Cephalopoda	Sepiidae	PRJEB72312	Pacbio	-	-	Published	16246	16244	2	0.000123122	5.2 Gb
Sepia esculenta	Cephalopoda	Sepiidae	PRJNA557338	Pacbio	No	Yes	793.4	16203	16199	4	0.000246929
Eumandya parva	Cephalopoda	Sepiolidae	PRJEB75984	Pacbio	-	-	Published	19242	14914	4328	0.290197
Sepiola atlantica	Cephalopoda	Sepiolidae	PRJEB64992	Pacbio	Yes	No	201.51	20140	-	-	-	5.6 Gb
Thysanoteuthis rhombus	Cephalopoda	Thysanoteuthidae	PRJEB66145	Pacbio	-	-	Published	20544	20545	-1	-4.86736e-05	2.7 Gb
Acanthopleura granulata	Polyplacophora	Chitonidae	PRJNA578131	Nanopore	No	Yes	123.16	15931	-	-	-	606.5 Mb
Liolophura japonica	Polyplacophora	Chitonidae	PRJNA973839	Pacbio	Yes	No	143.75	15529	15310	219	0.0143044	609.5 Mb
Lepidochitona cinerea	Polyplacophora	Tonicellidae	PRJEB72110	Pacbio	Yes	No	192.92	14972	-	-	-	705.7 Mb
Siphonodentalium dalli	Scaphopoda	Gadilidae	PRJNA916950	Pacbio	Yes	No	136.42	14015	-	-	-	2.2 Gb
Pictodentalium vernedei	Scaphopoda	Dentaliidae	PRJNA903467	Pacbio	No	Yes	271.18	14518	14519	-1	-6.88753e-05	6 Gb
Chaetoderma sp.	Caudofoveata	Chaetodermatidae	PRJNA1009791	Pacbio	Yes	No	73.45	15051	-	-	-	2.4 Gb
