## Supplemental Table 1-6 for "Long-read sequencing reveals extensive size variation and suggests evolutionary patterns of expansion in bivalve mitogenomes": Table-S3 Environmental and Life History Traits of the Bivalve Species with Large Mitogenome.xlsx

### Sheet: Sheet1
Table S2 Environmental and Life History Traits of the bivalve species with large mitogenome.
Species	Taxon	Mitogenome (bp)	Lifestyle	Distribution
Tegillarca granosa	Arcidae; Ark shell	72068	It lives mainly in the intertidal zone at one to two metres water depth, burrowed down into sand or mud.	the Indo-Pacific region from the eastern coast of South Africa northwards and eastwards to Southeast Asia, Australia, Polynesia, and up to northern Japan.
Scapharca broughtonii	Arcidae; Ark shell	92189	buried in soft sediments in the subtidal zone	in temperate areas along the coasts of Northern China, Japan, Korea, and the Russian Far East
Scapharca kagoshimensis	Arcidae; Ark shell	96329	buried in soft sediments in the subtidal zone; in waters varying in temperature between 5 °C and 28 °C	found in shallow water in temperate parts of the west Pacific Ocean
Dreissena polymorpha	Dreissenidae; Freshwater mussels	68514	attach to most substrates, including sand, silt, and harder substrates, but usually juveniles prefer harder, rockier substrates on which to attach.	on freshwater systems of Europe and North America
Dreissena rostriformis	Dreissenidae; Freshwater mussels	49133	attach to most substrates	on freshwater systems of Europe and North America
Fragum fragum	Cardiidae; Heart cockle	35097	It is found at depths down to 20 metres (66 ft) and lives buried in the sandy seabed; photosymbiosis	the tropical western Indo-Pacific Ocean. Its range extends from the East African coast and Madagascar to Polynesia, Japan and northern Australia.
Fragum whitleyi	Cardiidae; Heart cockle	31500	It is found at depths down to 20 metres (66 ft) and lives buried in the sandy seabed; photosymbiosis	distributed in tropical and temperate waters ranging from the western Indian Ocean to the Gambier Archipelago
Fragum sueziense	Cardiidae; Heart cockle	92770	It is found at depths down to 20 metres (66 ft) and lives buried in the sandy seabed; photosymbiosis	distributed in tropical and temperate waters ranging from the western Indian Ocean to the Gambier Archipelago
Pinctada fucata	Pteriidae; Pearl oyster	85849	a warm-water shellfish that is sensitive to cold environments who lives in a saltwater environment with flat bottom with high water flow, such as the intertidal zone of the ocean. attached to rocks or other hard substrates	shallow waters in the Indo-Pacific region; Its range includes the Red Sea, the Persian Gulf, and coastal waters of India, China, Korea, Japan, and the Western Pacific Ocean. It has been introduced in coastal waters of Venezuela
Pinctada imbricata	Pteriidae; Pearl oyster	79602	attached to rocks or other hard substrates, in shallow subtidal depths.	It is found in both hemispheres and in most oceans and seas around the world. It is present in the Atlantic, Pacific and Indian oceans, the Persian Gulf, the Red Sea, and more recently in the Mediterranean Sea.
Tridacna crocea	Tridacnidae; Giant clam	29001	embedded in massive corals; photosymbiosis	the Indo-Pacific. Its range extends from Malaysia, Vietnam and Japan to Indonesia, the Philippines, Palau, New Guinea, Australia, the Solomon Islands and Vanuatu.
Tridacna derasa	Tridacnidae; Giant clam	24955	embedded in massive corals; on the outer edges of reefs at depths of 4 to 10 meters; photosymbiosis	waters around Australia, Cocos Islands, Fiji, Indonesia, New Caledonia, Palau, Papua New Guinea, Philippines, Solomon Islands, Tonga and Vietnam.
Tridacna gigas	Tridacnidae; Giant clam	25335	embedded in massive corals; photosymbiosis; lives in flat coral sand or broken coral and can be found at depths of as much as 20 m (66 ft).	the shallow coral reefs of the South Pacific and Indian oceans; found off the shores of the Philippines and in the South China Sea in the coral reefs of Malaysia.
Loripes orbiculatus	Lucinidae; Lucinid clam	28798	chemosymbiotic; in shallow water sediments	widely distributed throughout the Mediterranean Sea
Ctena decussata	Lucinidae; Lucinid clam	53285	Benthic; depth range 125 - 200 m (Ref. 2754). Subtropical	widely distributed throughout the Mediterranean Sea
Rugalucina vietnamica	Lucinidae; Lucinid clam	30680	Intertidal to shallow sub-tidal seagrass and muddy habitats. Recorded at high densities in muddy seagrass and mangrove fringe habitats of eastern and western Thailand	Intertidal, south coast of Hainan, China. The south east Asia
Azumapecten farreri	Pectinidae; Scallop	26298	lives below the low tide line in seas with strong currents, high salinity, and great transparency. It inhabits depths of 10 to 30 meters on hard sea bottoms composed of reefs or shell-sand gravel, attaching itself via byssal threads.	Its distribution includes areas such as the Yellow Sea, Bohai Sea, and East China Sea, and extends to the Korean Peninsula and Japan.
Mizuhopecten yessoensis	Pectinidae; Scallop	26538	cold water	widely distributed along the cold coast of Northern Japan
Placopecten magellanicus	Pectinidae; Scallop	45406	at depths ranging from 18–110 m, but may also occur in waters as shallow as 2 m	on the continental shelf of the northwest Atlantic from the north shore of the Gulf of St. Lawrence south to Cape Hatteras, North Carolina.
Isognomon nucleus
Ruditapes philippinarum
Arcuatula senhousia

### Sheet: Sheet2
		Azumapecten farreri	26298
		Pecten maximus	22033
		Ylistrum japonicum	23580
		Mizuhopecten yessoensis	26538
		Placopecten magellanicus	45406
		Mimachlamys varia	21780
