## Supplemental Table 1-6 for "Long-read sequencing reveals extensive size variation and suggests evolutionary patterns of expansion in bivalve mitogenomes": Table-S4 The Information of Comparative Mitogenomics.xlsx

### Sheet: Sheet1
Table S4 The Information of Comparative Mitogenomics
Name	Total length (bp)	Total Gene length (bp)	Uassigned region length (bp)	Coding gene length (bp)	rRNA length (bp)	tRNA length (bp)	Gene number	Gene duplication	GC content (%)	Repeat length (bp)	Repeat number
Acharax sp	18970	14974	3996	11139	2278	1557	38		26.09	1637	12
Amusium pleuronectes	18133	14948	3185	11052	2393	1503	37		39.24	524	13
Archivesica marissinica	21273	15090	6183	11772	1904	1414	37		32.73	1565	37
Arcuatula senhousia	43480	14762	28718	11316	2085	1361	35		33.06	0	0
Argopecten purpuratus	16358	14767	1591	11088	2252	1427	36		43.28	50	2
Atrina japonica	17068	14722	2346	11056	2148	1518	36		37.06	141	2
Azorinus chamasolen	17135	15364	1771	11832	2179	1353	35		38.35	235	5
Azumapecten farreri 1	24797	15042	9755	11190	2419	1433	35		40.22	45	1
Bathymodiolus platifrons	16309	14145	2164	10943	1471	1731	41		35.65	195	3
Bathymodiolus septemdierum	17111	14565	2546	11040	2069	1456	37		35.28	53	2
Cerastoderma edule	14944	14415	529	11084	1908	1423	38		41.73	0	0
Azumapecten farreri 2	26298	15103	11195	11217	2399	1487	36		40.09	111	3
Conchocele bisecta	17154	14898	2256	11395	1989	1514	38		29.86	83	2
Corbicula fluminea	20238	14823	5415	11760	1648	1415	36		30.04	656	13
Crassostrea angulata	18224	15568	2656	11182	2815	1571	39	Y	36.89	0	0
Crassostrea gigas	18227	15546	2681	11194	2706	1646	39	Y	36.61	0	0
Crassostrea hongkongensis	18648	15605	3043	11137	2730	1738	40	Y	34.72	21	1
Crassostrea nippona	20026	14768	5258	11056	2132	1580	38	Y	34.64	0	0
Crassostrea virginica	17247	15257	1990	11125	2548	1584	38	Y	38.86	101	1
Cyclina sinensis	22324	16254	6070	12441	2361	1452	37		26.72	490	13
Cyrtodaria siliqua	17958	15084	2874	11580	2150	1354	36		29.88	43	1
Dreissena polymorpha	68514	15716	52798	12069	2191	1456	36		39.16	36703	264
Dreissena rostriformis	49133	15691	33442	11595	2239	1857	42		32.95	11328	12
Fragum fragum	35097	14662	20435	11208	2210	1244	36		43.54	0	0
Fragum whitleyi	31500	14394	17106	10899	2223	1272	36		47.33	0	0
Gari tellinella	18464	15317	3147	11703	2221	1393	36		35.74	1477	18
Tridacna derasa 2	24855	15769	9086	12222	2213	1334	36		34.99	117	2
Hyriopsis cumingii	15970	14619	1351	11089	2121	1409	37		39.96	7	1
Isognomon nucleus	33638	13495	20143	9789	2318	1388	35		43.67	577	11
Limnoperna fortunei 1	19016	13516	5500	10437	1460	1619	38		31.66	333	8
Limnoperna fortunei 2	18516	14170	4346	10437	2108	1625	38		31.84	159	4
Lucinisca nassula	17101	15014	2087	11742	2023	1249	35		32.96	0	0
Lutraria lutraria	18076	15231	2845	11703	2109	1419	37		35.96	82	1
Lutraria rhynchaena	17999	15457	2542	12049	2233	1175	32		37.92	24	1
Mactra quadrangularis	16841	15213	1628	11641	2160	1412	36		32.36	0	0
Margaritifera margaritifera	16123	14756	1367	11154	2146	1456	37		39.3	0	0
Megalonaias nervosa	16047	14651	1396	11089	2114	1448	37		40.01	0	0
Mercenaria mercenaria 1	18658	14663	3995	11332	1911	1420	37		31.22	341	9
Mercenaria mercenaria 2	18511	14661	3850	11332	1910	1419	37		31.04	320	9
Mimachlamys varia	21780	14996	6784	11137	2431	1428	35		43.15	123	4
Mizuhopecten yessoensis	26538	15074	11464	11266	2447	1361	34		43.33	61	2
Mytilus californianus	16733	14985	1748	11327	2121	1537	37		36.1	0	0
Mytilus chilensis	16631	15147	1484	11532	2095	1520	38		36.93	27	1
Mytilus coruscus 1	16656	15088	1568	11324	2162	1602	38		36.64	0	0
Mytilus coruscus 2	16626	15087	1539	11322	2164	1601	38		36.82	0	0
Mytilus edulis	16514	15027	1487	11380	2120	1527	38		37.58	63	2
Mytilus galloprovincialis	16746	15006	1740	11330	2137	1539	37		38.12	43	1
Ostrea denselamellosa	16275	14731	1544	11056	2162	1513	38	Y	39.29	0	0
Ostrea edulis	16350	14656	1694	10950	2165	1541	38	Y	35.17	0	0
Ostrea lurida	22388	19260	3128	15794	1731	1735	44	Y	35.3	33	1
Panopea generosa	15971	14803	1168	11289	2086	1428	37		36.55	20	1
Pecten maximus	22033	15634	6399	11382	2454	1798	40		40.23	606	17				。
Pinctada fucata 2	79072	15817	63255	11181	2806	1830	44	Y	44.74	44890	25
Pinctada fucata 1	85849	15471	70378	11178	2805	1488	38	Y	44.29	50959	29
Pinctada fucata 3	79602	16653	62949	11176	3022	2455	51	Y	44.67	44943	23
Pinctada fucata 4	79664	14608	65056	11181	1997	1430	36	Y	44.61	47595	11
Pinna nobilis	20552	14975	5577	11251	2145	1579	36		41.95	19	1
Placopecten magellanicus	45406	19897	25509	14685	2376	2836	60	Y	44.08	5268	44
Potamilus streckersoni	22406	14788	7618	11158	2178	1452	37		37.82	0	0
Ruditapes philippinarum	31938	18139	13799	14391	2277	1471	39	Y	31.15	393	11
Saccostrea echinata	16498	14967	1531	11208	2271	1488	37	Y	38.35	58	1
Scapharca broughtonii 2	94089	16240	77849	11190	2294	2756	55	Y	30.78	20967	82
Scapharca broughtonii 1	92189	16321	75868	11187	2293	2841	56	Y	31.14	25966	70
Scapharca kagoshimensis	96329	15302	81027	11178	2290	1834	41	Y	32.41	12062	94
Serripes groenlandicus	31655	14869	16786	11313	2062	1494	37		41.51	0	0
Sinonovacula constricta pabio1	17227	15175	2052	11511	2140	1524	37		32.9	66	1
Sinonovacula constricta pabio2	17270	15208	2062	11541	2142	1525	37		32.88	127	3
Spisula solida	19328	15476	3852	11904	2140	1432	36		35.34	0	0
Spisula subtruncata	19643	15450	4193	11898	2139	1413	36		39.69	39	1
Tegillarca granosa	72068	16091	55977	11461	2267	1547	49		38.37	34038	16
Tridacna crocea	29001	15415	13586	11750	2127	1538	38		39.93	885	3
Tridacna derasa 1	24955	15897	9058	12249	2213	1435	38		34.99	105	2
Tridacna gigas	25335	15361	9974	12079	2029	1253	34		44.36	42	1
Unio delphinus	15759	14602	1157	11077	2157	1368	37		35.04	0	0
Unio pictorum	15756	14721	1035	11115	2159	1447	37		34.88	27	1
Ylistrum japonicum	23580	14896	8684	11203	2424	1269	33		43.24	642	8
Argopecten irradians	16362	14738	1624	11077	2230	1431	36		42.86	162	5
Loripes orbiculatus	28798	14784	14014	11422	2032	1330	35		45.65	0	0
Bathymodiolus brooksi	17611	14565	3046	11031	2075	1459	37		35.4	245	3
Corbicula japonica	18937	15334	3603	11835	2081	1418	36		29.14	59	2
Fragum sueziense	92770	15327	77443	11793	2096	1438	37		40.69	50506	190
Ctena decussata	53285	15755	37530	12220	2207	1328	36		42.03	2170	46
Congeria kusceri	18137	15197	2940	11673	2134	1390	35		31.41	23	1
Anodonta cygnea	15610	14249	1361	10704	2110	1435	37		35.6	0	0
Chamelea striatula	25658	15706	9952	11916	2224	1566	39		33.91	213	6
Venus verrucosa	18214	15213	3001	11721	2067	1425	36		30.57	184	5
Gigantidas childressi	17961	15018	2943	11034	2077	1907	44		35.57	108	3
Chamelea gallina	17673	15426	2247	11922	2075	1429	37		30.96	20	1
Perna canaliculus	16005	14549	1456	11172	1901	1476	38		32.42	0	0
Anodontia alba	18475	14294	4181	11427	2047	1423	36		35.38	0	0
Rugalucina vietnamica	30680	14921	15759	11241	2039	1641	39		31.84	256	6
Loripinus fragilis	28599	17009	11590	13555	2016	1438	39	Y	43.04	0	0
Mysia undata	23745	16522	7223	12571	2488	1463	38		37.22	74	3
Macomangulus tenuis	17125	15063	2062	11458	2182	1423	36		35.29	147	3
