## Supplemental Table 1-6 for "Long-read sequencing reveals extensive size variation and suggests evolutionary patterns of expansion in bivalve mitogenomes": Table-S5 The Results of Non-coding RNA.xlsx

### Sheet: Bivalvia
Table S5 The Results of Non-coding RNA
source file	target name	accession	query name	accession	mdl	mdl from	mdl to	seq from	seq to	strand	trunc	pass	gc	bias	score	E-value	inc
Ruditapes philippinarum	AB065374.1	-	mir-580	RF01000	cm	1	93	19235	19151	-	no	1	0.36	0	49.6	1.1e-11	!
Crassostrea virginica	AY905542.2	-	mir-3149	RF04176	cm	1	83	6560	6607	+	no	1	0.25	0	38.5	5.4e-08	!
Sinonovacula constricta	JN398366.1	-	StyR-143	RF02653	cm	1	144	12190	12056	-	no	1	0.39	0	34.5	1.7e-07	!
Mimachlamys senatoria	KF214684.1	-	mir-605	RF01011	cm	1	82	16989	16926	-	no	1	0.42	0	42	4.2e-09	!
Cucullaea labiata	KP091889.1	-	Intron_gpII	RF00029	cm	1	93	19327	19425	+	no	1	0.3	1.2	57.5	9.3e-13	!
Cucullaea labiata	KP091889.1	-	Intron_gpII	RF00029	cm	1	93	1751	1834	+	no	1	0.46	0	50.1	6.3e-11	!
Geloina coaxans	KP999913.1	-	mir-5681	RF03871	cm	1	61	5061	5014	-	no	1	0.44	0	32.5	2.4e-07	!
Argopecten irradians	KT161259.1	-	mir-4484	RF03861	cm	1	89	8502	8586	+	no	1	0.52	0	40.4	4.2e-08	!
Archivesica sp	MF959624.1	-	MIR7994	RF03818	cm	1	90	429	337	-	no	1	0.17	15.4	37.6	7e-08	!
Archivesica sp	MF959624.1	-	MIR9555	RF04206	cm	1	137	438	548	+	no	1	0.22	11.6	47.3	7.2e-10	!
Hippopus hippopus	MG722975.1	-	mir-4433	RF04096	cm	1	83	8995	9063	+	no	1	0.62	0	33.8	6.3e-07	!
Hippopus hippopus	MG722975.1	-	MIR1507	RF04164	cm	1	107	9087	9170	+	no	1	0.56	0	44.4	2.5e-11	!
Hippopus hippopus	MG722975.1	-	mir-4433	RF04096	cm	1	83	9807	9875	+	no	1	0.62	0	33.8	6.3e-07	!
Hippopus hippopus	MG722975.1	-	MIR1507	RF04164	cm	1	107	9899	9982	+	no	1	0.56	0	44.4	2.5e-11	!
Hippopus hippopus	MG722975.1	-	mir-4433	RF04096	cm	1	83	10619	10687	+	no	1	0.62	0	33.8	6.3e-07	!
Hippopus hippopus	MG722975.1	-	MIR1507	RF04164	cm	1	107	10711	10794	+	no	1	0.56	0	44.4	2.5e-11	!
Bathymodiolus thermophilus	MK721544.1	-	mir-2329	RF03652	cm	1	66	5636	5715	+	no	1	0.47	0	33.9	3.9e-07	!
Rangia cuneata	MK878617.1	-	MIR6217	RF04195	cm	1	228	15236	15119	-	no	1	0.25	7.4	39.4	3e-09	!
Mactra quadrangularis	MN317133.1	-	GP20-b	RF03003	cm	1	62	3992	3927	-	no	1	0.33	0	30.8	9.6e-07	!
Mulinia lateralis	MN326303.1	-	mir-1277	RF04154	cm	1	78	15672	15748	+	no	1	0.18	8.6	38.6	6.7e-08	!
Scrobicularia plana	MN528027.1	-	sRNA_1300	RF02862	cm	1	231	9003	9157	+	no	1	0.34	1.4	30.6	4.3e-07	!
Siliqua minima	MT375556.1	-	mir-641	RF03629	cm	1	98	11541	11601	+	no	1	0.54	0	40.2	1.8e-08	!
Calyptogena extenta	MT528633.1	-	MIR9555	RF04206	cm	1	137	1104	1206	+	no	1	0.29	0.2	51.7	5.8e-11	!
Calyptogena extenta	MT528633.1	-	MIR5565	RF04087	cm	1	109	1220	1305	+	no	1	0.2	8.4	42.3	3e-10	!
Bathymodiolus septemdierum	MT528635.1	-	mir-1756	RF03713	cm	1	90	883	797	-	no	1	0.36	0	35.3	2.1e-07	!
Tapes belcheri	MT737367.1	-	mir-362	RF04267	cm	1	65	13221	13167	-	no	1	0.38	0	30.3	5.1e-07	!
Tapes dorsatus	MT737378.1	-	MIR1122	RF00906	cm	1	135	13236	13097	-	no	1	0.35	0	33.4	7e-07	!
Tridacna noae	MT755624.1	-	U1	RF00003	cm	1	166	8851	8707	-	no	1	0.37	0	28.5	2e-07	!
Archivesica diagonalis	MT947381.1	-	MIR7994	RF03818	cm	6	83	19864	19787	-	no	1	0.18	9.1	44.3	1.4e-09	!
Archivesica diagonalis	MT947381.1	-	mir-5014	RF04241	cm	1	123	19879	19990	+	no	1	0.27	2.5	56.4	1.7e-13	!
Abyssogena southwardae	MT947385.1	-	MIR5565	RF04087	cm	1	109	17908	17993	+	no	1	0.19	10.4	31.4	4.7e-07	!
Calyptogena pacifica	MT947386.1	-	MIR7994	RF03818	cm	1	90	18455	18363	-	no	1	0.17	15.4	37.6	7.8e-08	!
Calyptogena pacifica	MT947386.1	-	MIR5512	RF04112	cm	1	132	18469	18567	+	no	1	0.22	7.6	49.9	7.4e-11	!
Calyptogena rectimargo	MT947387.1	-	MIR7994	RF03818	cm	1	90	18408	18500	+	no	1	0.22	7.3	46.7	3.3e-10	!
Calyptogena rectimargo	MT947387.1	-	MIR9555	RF04206	cm	1	137	18619	18509	-	no	1	0.23	8.5	51.2	8.7e-11	!
Phreagena soyoae	MT947389.1	-	MIR5565	RF04087	cm	1	109	18261	18176	-	no	1	0.16	15.1	31.1	5.7e-07	!
Phreagena soyoae	MT947389.1	-	mir-3149	RF04176	cm	1	83	18377	18271	-	no	1	0.29	0.4	48.7	1.4e-10	!
Pliocardia sp	MT947391.1	-	MIR6027	RF04199	cm	1	158	17837	17722	-	no	1	0.19	18.7	42.8	6.1e-10	!
Callista chinensis	MW118678.1	-	mir-1277	RF04154	cm	1	78	5502	5575	+	no	1	0.19	6.5	42	8e-09	!
Dicyathifer mannii	MW175871.1	-	MALAT1	RF01871	hmm	22	83	286	221	-	-	6	0.45	0.2	25.4	2.3e-07	!
Swiftopecten swiftii	MW646296.1	-	MIR2630	RF04097	cm	1	229	3030	3244	+	no	1	0.35	0.6	36	1.6e-07	!
Swiftopecten swiftii	MW646296.1	-	MIR2630	RF04097	cm	1	229	21219	21433	+	no	1	0.35	0.8	34.9	3e-07	!
Cultellus attenuatus	MW653805.1	-	MIR1888	RF03616	cm	1	101	16058	16151	+	no	1	0.37	0	38.4	2.6e-08	!
Ensis leei	MW727513.1	-	mir-3688	RF04161	cm	1	88	11699	11621	-	no	1	0.33	0	40.9	2.7e-09	!
Barnea manilensis	MZ701705.1	-	mir-4536	RF03747	cm	1	88	6330	6397	+	no	1	0.26	0.1	48.9	3.4e-10	!
Paphia euglypta	NC_014579.1	-	mir-616	RF00995	cm	1	91	5626	5702	+	no	1	0.42	0	31.1	7.6e-07	!
Iridona iridescens	NC_018371.1	-	MIR7994	RF03818	cm	1	90	10465	10538	+	no	1	0.19	6.3	46.8	2.7e-10	!
Nuttallia olivacea	NC_018373.1	-	MIR848	RF03308	cm	1	97	9248	9331	+	no	1	0.57	0	43.5	1.1e-10	!
Nuttallia olivacea	NC_018373.1	-	mir-550	RF00873	cm	1	85	9371	9452	+	no	1	0.46	0	35.7	5e-08	!
Nuttallia olivacea	NC_018373.1	-	mir-5879	RF03637	cm	1	76	9733	9678	-	no	1	0.18	2.9	31.1	5.6e-07	!
Semele scabra	NC_018374.1	-	mir-2001	RF03374	cm	1	72	8582	8646	+	no	1	0.22	1.4	39.4	1.7e-09	!
Crassostrea sp	NC_018763.1	-	mir-297	RF04217	cm	1	71	5135	5065	-	no	1	0.23	4.5	56.1	1.4e-11	!
Fulvia mutica	NC_022194.1	-	MIR7696	RF03743	cm	1	88	6652	6739	+	no	1	0.28	0.4	42.8	4.2e-09	!
Fulvia mutica	NC_022194.1	-	mir-483	RF03778	cm	1	75	7749	7693	-	no	1	0.58	0	37.2	2.7e-07	!
Fulvia mutica	NC_022194.1	-	mir-483	RF03778	cm	1	75	8042	7982	-	no	1	0.62	0	38	1.8e-07	!
Fulvia mutica	NC_022194.1	-	mir-483	RF03778	cm	1	75	8332	8276	-	no	1	0.58	0	37.2	2.7e-07	!
Fulvia mutica	NC_022194.1	-	mir-483	RF03778	cm	1	75	8623	8567	-	no	1	0.58	0	37.2	2.7e-07	!
Fulvia mutica	NC_022194.1	-	MIR408	RF00690	cm	1	136	8922	8847	-	no	1	0.45	0	31.1	4.7e-08	!
Meretrix lyrata	NC_022924.1	-	mir-627	RF03831	cm	1	87	15624	15734	+	no	1	0.5	0	37.6	4.4e-09	!
Panopea generosa	NC_025635.1	-	mir-5681	RF03871	cm	1	61	1657	1715	+	no	1	0.53	0	43.5	1.6e-10	!
Tridacna squamosa	NC_026558.1	-	mir-3149	RF04176	cm	1	83	10150	10079	-	no	1	0.44	0	36.9	1.7e-07	!
Tridacna squamosa	NC_026558.1	-	Termite-leu	RF01730	cm	1	98	10863	10777	-	no	1	0.41	0	35.5	5.6e-07	!
Turneroconcha magnifica	NC_028724.1	-	MIR9555	RF03940	cm	1	125	12248	12137	-	no	1	0.29	0.3	59.8	7.3e-14	!
Solemya elarraichensis	NC_034904.1	-	mir-297	RF04217	cm	1	71	12687	12617	-	no	1	0.07	29.1	37.4	3.3e-07	!
Solemya velesiana	NC_034906.1	-	mir-3149	RF04176	cm	1	83	12588	12660	+	no	1	0.27	1.3	49.8	6.2e-11	!
Donax semistriatus	NC_035984.1	-	mir-3149	RF04176	cm	1	83	15930	15995	+	no	1	0.17	7.2	38	7.2e-08	!
Donax semistriatus	NC_035984.1	-	MIR9555	RF04206	cm	1	137	16010	16061	+	no	1	0.33	0	38.3	1.3e-07	!
Donax semistriatus	NC_035984.1	-	mir-3688	RF04161	cm	1	88	16623	16697	+	no	1	0.32	0	34.1	2.1e-07	!
Donax variegatus	NC_035986.1	-	MIR6217	RF04195	cm	1	228	16153	16088	-	no	1	0.38	0	34.9	3.9e-08	!
Tridacna derasa	NC_039945.1	-	mir-3136	RF03361	cm	1	78	9337	9409	+	no	1	0.41	0	35.7	6.6e-08	!
Sanguinolaria ovalis	NC_042423.1	-	mir-1245	RF04077	cm	1	69	10648	10682	+	no	1	0.37	0	35.3	2.1e-07	!
Archivesica marissinica	NC_044766.1	-	MIR5565	RF04087	cm	1	109	12003	11918	-	no	1	0.17	12.6	35.5	2.8e-08	!
Archivesica marissinica	NC_044766.1	-	MIR9555	RF04206	cm	1	137	12122	12017	-	no	1	0.3	0.1	52.7	3.3e-11	!
Archivesica marissinica	NC_044766.1	-	MIR5380	RF04202	cm	1	137	12571	12491	-	no	1	0.23	2	33.4	5.8e-07	!
Pseudanodonta complanata	NC_057112.1	-	MIR2593	RF04263	cm	1	116	7145	7261	+	no	1	0.31	0.2	60.4	4.5e-13	!
Bankia gouldi	NC_063759.1	-	MIR6217	RF04195	cm	1	228	11689	11797	+	no	1	0.44	0	45.8	5.7e-11	!
Cuspidaria undata	NC_064733.1	-	MIR1862	RF04136	cm	1	90	2256	2347	+	no	1	0.49	0	43.1	1.9e-09	!
Marcia recens	NC_068247.1	-	mir-362	RF04267	cm	1	65	13225	13171	-	no	1	0.38	0	30.3	5.1e-07	!
Tapes conspersus	NC_068248.1	-	MIR1122	RF00906	cm	1	135	12631	12492	-	no	1	0.35	0	33.4	6.8e-07	!
Raeta pulchella	NC_082224.1	-	mir-1976	RF03383	cm	1	52	18974	19010	+	no	1	0.43	0	33.3	4.2e-07	!
Mactra cumingii	NC_082279.1	-	MIR845_1	RF00901	cm	1	86	16286	16203	-	no	1	0.38	0	30.3	8.9e-07	!
Lima vulgaris	NC_083122.1	-	MIR5998	RF04120	cm	1	173	2981	2810	-	no	1	0.35	0.1	80	1.2e-19	!
Polymesoda caroliniana	NC_084339.1	-	mir-578	RF00971	cm	1	84	8687	8618	-	no	1	0.34	0	39.6	5.3e-08	!
Thyasira tokunagai	NC_088051.1	-	mir-4716	RF04240	cm	1	84	16835	16916	+	no	1	0.29	0	32.7	4.1e-07	!
Glauconome virens	NC_088460.1	-	mir-7563	RF04065	cm	1	76	151	204	+	no	1	0.22	0.1	42	3.9e-09	!
Protapes motsei	OM214567.1	-	MIR1888	RF03616	cm	1	101	14800	14880	+	no	1	0.32	0	38.5	3.2e-08	!
Kuphus polythalamius	OM910816.1	-	MIR2863	RF04071	cm	20	94	13247	13321	+	no	1	0.47	0	43.7	5.6e-10	!
Xylonora zierenbergi	OM910829.1	-	MESTIT1_1	RF02148	hmm	13	137	4274	4396	+	-	6	0.39	0	22.7	6.3e-07	!
Xylophaga oregona	OM910832.1	-	mir-6644	RF03960	cm	1	67	14595	14654	+	no	1	0.62	0	36.8	1.6e-08	!
Xylophaga oregona	OM910832.1	-	mir-3149	RF04176	cm	1	83	14710	14655	-	no	1	0.18	2.4	46.4	5.1e-10	!
Panopea japonica	OP562265.1	-	mir-5595	RF04242	cm	1	72	1698	1628	-	no	1	0.38	0	51.7	5.9e-12	!
Panopea japonica	OP562265.1	-	rox1	RF01667	cm	11	49	1953	1915	-	no	1	0.44	0	33	3.3e-07	!
Panopea japonica	OP562265.1	-	rox1	RF01667	cm	1	59	2192	2130	-	no	1	0.49	0	33.7	2e-07	!
Raeta sp.	OQ197859.1	-	mir-9186	RF04226	cm	1	80	18484	18441	-	no	1	0.43	0	34.4	5e-07	!
Raeta sp.	OQ197859.1	-	MIR1319	RF04262	cm	1	119	18602	18504	-	no	1	0.34	0	65.3	2e-14	!
Cyanocyclas limosa	OR727362.1	-	mir-3923	RF03306	cm	1	83	14973	15060	+	no	1	0.43	0	55.9	2.5e-12	!
Gari tellinella	OV277875.2	-	mir-1277	RF04154	cm	1	78	10650	10708	+	no	1	0.31	0	40.9	1.4e-08	!
Chama hendersoni	PP682060.1	-	BTnc231	RF04180	cm	1	153	16909	17040	+	no	1	0.42	0	35.2	1.4e-07	!
Chama japonica	PP682061.1	-	mir-1684	RF03880	cm	1	87	16382	16456	+	no	1	0.53	0	33.2	7.1e-07	!
Acharax sp	ON023263.1	-	mir-297	RF04217	cm	1	71	1495	1425	-	no	1	0.25	3.1	51.6	1.4e-10	!
Acharax sp	ON023263.1	-	mir-297	RF04217	cm	1	71	6360	6290	-	no	1	0.08	27.4	38.1	2.6e-07	!
Acharax sp	ON023263.1	-	mir-3149	RF04176	cm	1	83	17195	17119	-	no	1	0.21	5.3	42.4	5.9e-09	!
Archivesica marissinica	tig00000001_pilon:11254-32526	-	MIR5512	RF04112	cm	1	132	11894	12025	+	no	1	0.12	45.7	44.1	2.5e-09	!
Archivesica marissinica	tig00000001_pilon:11254-32526	-	MIR9555	RF04206	cm	1	137	12119	12014	-	no	1	0.3	0.1	52.7	4e-11	!
Archivesica marissinica	tig00000001_pilon:11254-32526	-	MIR5380	RF04202	cm	1	137	12572	12492	-	no	1	0.23	2	33.4	7.1e-07	!
Argopecten irradians irradians	tig00000001:5709-22070	-	mir-4436	RF04132	cm	1	85	8514	8597	+	no	1	0.62	0	43.5	3.3e-10	!
Argopecten purpuratus	tig00000001_pilon:6036-22393	-	mir-4716	RF04240	cm	1	84	4800	4881	+	no	1	0.59	0	37.1	2.2e-08	!
Bathymodiolus septemdierum	tig00000001:3118-20228	-	mir-1756	RF03713	cm	1	90	5413	5500	+	no	1	0.35	0	35.6	1.8e-07	!
Chlamys farreri	tig00000001_pilon:8917-35214	-	MIR2670	RF04156	cm	1	200	16329	16476	+	no	1	0.51	0	32.5	4.7e-07	!
Corbicula fluminea	tig00000001:6626-26863	-	mir-9457	RF04197	cm	1	68	15627	15688	+	no	1	0.24	0.1	34.1	4.3e-07	!
Crassostrea virginica	tig00000001:5101-22352	-	mir-3149	RF04176	cm	1	83	6562	6609	+	no	1	0.25	0	38.5	5.4e-08	!
Cyrtodaria siliqua	tig00000001:13705-31662	-	mir-95	RF04053	cm	1	79	14775	14849	+	no	1	0.36	0	41.3	5.4e-09	!
Cyrtodaria siliqua	tig00000001:13705-31662	-	MIR6024	RF03598	cm	1	99	14930	15003	+	no	1	0.26	0.4	36.9	3.2e-08	!
Cyrtodaria siliqua	tig00000001:13705-31662	-	mir-5856	RF03957	cm	1	70	15131	15204	+	no	1	0.35	0	31.5	6.8e-07	!
Dreissena polymorpha	Dreissena_polymorpha_mitogenome	-	MIR8643	RF04210	cm	1	150	36748	36895	+	no	1	0.57	0	44.7	1.6e-09	!
Dreissena polymorpha	Dreissena_polymorpha_mitogenome	-	mir-2545	RF03891	cm	1	118	36983	36901	-	no	1	0.49	0	39	2.2e-07	!
Dreissena polymorpha	Dreissena_polymorpha_mitogenome	-	MIR1507	RF04164	cm	1	107	37074	36989	-	no	1	0.53	0	38.6	4.5e-09	!
Dreissena polymorpha	Dreissena_polymorpha_mitogenome	-	mir-2545	RF03891	cm	1	118	38098	38016	-	no	1	0.49	0	39	2.2e-07	!
Dreissena polymorpha	Dreissena_polymorpha_mitogenome	-	MIR1507	RF04164	cm	1	107	38189	38104	-	no	1	0.53	0	38.6	4.5e-09	!
Dreissena polymorpha	Dreissena_polymorpha_mitogenome	-	MIR8643	RF04210	cm	1	150	38972	39122	+	no	1	0.57	0	37.5	1.3e-07	!
Dreissena polymorpha	Dreissena_polymorpha_mitogenome	-	MIR1507	RF04164	cm	1	107	39301	39216	-	no	1	0.53	0	38.6	4.5e-09	!
Dreissena polymorpha	Dreissena_polymorpha_mitogenome	-	MIR8643	RF04210	cm	1	150	40105	40252	+	no	1	0.57	0	44.7	1.6e-09	!
Dreissena polymorpha	Dreissena_polymorpha_mitogenome	-	mir-2545	RF03891	cm	1	118	40340	40258	-	no	1	0.49	0	39	2.2e-07	!
Dreissena polymorpha	Dreissena_polymorpha_mitogenome	-	MIR1507	RF04164	cm	1	107	40431	40346	-	no	1	0.53	0	38.6	4.5e-09	!
Dreissena polymorpha	Dreissena_polymorpha_mitogenome	-	MIR8643	RF04210	cm	1	150	41216	41363	+	no	1	0.57	0	44.7	1.6e-09	!
Dreissena polymorpha	Dreissena_polymorpha_mitogenome	-	mir-2545	RF03891	cm	1	118	41451	41369	-	no	1	0.49	0	39	2.2e-07	!
Dreissena polymorpha	Dreissena_polymorpha_mitogenome	-	MIR1507	RF04164	cm	1	107	41542	41457	-	no	1	0.53	0	38.6	4.5e-09	!
Dreissena polymorpha	Dreissena_polymorpha_mitogenome	-	MIR8643	RF04210	cm	1	150	42330	42477	+	no	1	0.57	0	44.7	1.6e-09	!
Dreissena polymorpha	Dreissena_polymorpha_mitogenome	-	MIR1507	RF04164	cm	1	107	42654	42569	-	no	1	0.53	0	38.6	4.5e-09	!
Dreissena polymorpha	Dreissena_polymorpha_mitogenome	-	mir-2545	RF03891	cm	1	118	43697	43615	-	no	1	0.49	0	39	2.2e-07	!
Dreissena polymorpha	Dreissena_polymorpha_mitogenome	-	MIR1507	RF04164	cm	1	107	43788	43703	-	no	1	0.53	0	38.6	4.5e-09	!
Dreissena polymorpha	Dreissena_polymorpha_mitogenome	-	MIR8643	RF04210	cm	1	150	44586	44733	+	no	1	0.57	0	44.7	1.6e-09	!
Dreissena polymorpha	Dreissena_polymorpha_mitogenome	-	mir-2545	RF03891	cm	1	118	44821	44739	-	no	1	0.49	0	39	2.2e-07	!
Dreissena polymorpha	Dreissena_polymorpha_mitogenome	-	MIR1507	RF04164	cm	1	107	44912	44827	-	no	1	0.53	0	38.6	4.5e-09	!
Dreissena polymorpha	Dreissena_polymorpha_mitogenome	-	MIR8643	RF04210	cm	1	150	45713	45860	+	no	1	0.57	0	44.7	1.6e-09	!
Dreissena polymorpha	Dreissena_polymorpha_mitogenome	-	MIR1507	RF04164	cm	1	107	46043	45952	-	no	1	0.52	0	36	2.8e-08	!
Dreissena polymorpha	Dreissena_polymorpha_mitogenome	-	mir-2545	RF03891	cm	1	118	47081	46999	-	no	1	0.49	0	39	2.2e-07	!
Dreissena polymorpha	Dreissena_polymorpha_mitogenome	-	MIR1507	RF04164	cm	1	107	47172	47087	-	no	1	0.53	0	38.6	4.5e-09	!
Dreissena polymorpha	Dreissena_polymorpha_mitogenome	-	MIR8643	RF04210	cm	1	150	47964	48112	+	no	1	0.58	0	38.1	9.2e-08	!
Dreissena polymorpha	Dreissena_polymorpha_mitogenome	-	mir-2545	RF03891	cm	1	118	48200	48118	-	no	1	0.49	0	39	2.2e-07	!
Dreissena polymorpha	Dreissena_polymorpha_mitogenome	-	MIR1507	RF04164	cm	1	107	48291	48206	-	no	1	0.53	0	38.6	4.5e-09	!
Dreissena polymorpha	Dreissena_polymorpha_mitogenome	-	MIR8643	RF04210	cm	1	150	49095	49242	+	no	1	0.57	0	44.7	1.6e-09	!
Dreissena polymorpha	Dreissena_polymorpha_mitogenome	-	mir-2545	RF03891	cm	1	118	49330	49248	-	no	1	0.49	0	39	2.2e-07	!
Dreissena polymorpha	Dreissena_polymorpha_mitogenome	-	MIR1507	RF04164	cm	1	107	49421	49336	-	no	1	0.53	0	38.6	4.5e-09	!
Dreissena polymorpha	Dreissena_polymorpha_mitogenome	-	MIR8643	RF04210	cm	1	150	50206	50355	+	no	1	0.57	0	44.5	1.8e-09	!
Dreissena polymorpha	Dreissena_polymorpha_mitogenome	-	mir-2545	RF03891	cm	1	118	50443	50361	-	no	1	0.49	0	39	2.2e-07	!
Dreissena polymorpha	Dreissena_polymorpha_mitogenome	-	MIR1507	RF04164	cm	1	107	50531	50452	-	no	1	0.55	0	38.3	5.3e-09	!
Dreissena rostriformis	Dreissena_rostriformis_mitogenome	-	mir-627	RF03831	cm	1	87	9579	9478	-	no	1	0.51	0	31.7	6.4e-07	!
Dreissena rostriformis	Dreissena_rostriformis_mitogenome	-	mir-1684	RF03880	cm	1	87	9740	9635	-	no	1	0.5	0	34.2	7.9e-07	!
Dreissena rostriformis	Dreissena_rostriformis_mitogenome	-	mir-627	RF03831	cm	1	87	10095	9980	-	no	1	0.45	0	35.9	3.3e-08	!
Dreissena rostriformis	Dreissena_rostriformis_mitogenome	-	mir-627	RF03831	cm	1	87	10414	10299	-	no	1	0.45	0	35.9	3.3e-08	!
Dreissena rostriformis	Dreissena_rostriformis_mitogenome	-	mir-3199	RF03906	cm	1	87	10610	10693	+	no	1	0.51	0	52.9	1.6e-10	!
Dreissena rostriformis	Dreissena_rostriformis_mitogenome	-	mir-627	RF03831	cm	1	87	11013	10898	-	no	1	0.45	0	35.9	3.3e-08	!
Dreissena rostriformis	Dreissena_rostriformis_mitogenome	-	mir-5681	RF03871	cm	1	61	24114	24053	-	no	1	0.65	0	32.6	7.3e-07	!
Dreissena rostriformis	Dreissena_rostriformis_mitogenome	-	mir-627	RF03831	cm	1	87	24440	24325	-	no	1	0.45	0	35.9	3.3e-08	!
Dreissena rostriformis	Dreissena_rostriformis_mitogenome	-	mir-627	RF03831	cm	1	87	24747	24632	-	no	1	0.45	0	35.9	3.3e-08	!
Dreissena rostriformis	Dreissena_rostriformis_mitogenome	-	mir-627	RF03831	cm	1	87	25055	24940	-	no	1	0.45	0	35.9	3.3e-08	!
Dreissena rostriformis	Dreissena_rostriformis_mitogenome	-	mir-627	RF03831	cm	1	87	25356	25255	-	no	1	0.51	0	31.7	6.4e-07	!
Dreissena rostriformis	Dreissena_rostriformis_mitogenome	-	mir-1684	RF03880	cm	1	87	25622	25517	-	no	1	0.48	0	34.2	8e-07	!
Dreissena rostriformis	Dreissena_rostriformis_mitogenome	-	mir-627	RF03831	cm	1	87	25738	25623	-	no	1	0.45	0	35.9	3.3e-08	!
Dreissena rostriformis	Dreissena_rostriformis_mitogenome	-	mir-627	RF03831	cm	1	87	26113	25998	-	no	1	0.45	0	35.9	3.3e-08	!
Dreissena rostriformis	Dreissena_rostriformis_mitogenome	-	mir-627	RF03831	cm	1	87	26425	26305	-	no	1	0.45	0	31.9	5.5e-07	!
Dreissena rostriformis	Dreissena_rostriformis_mitogenome	-	mir-627	RF03831	cm	1	87	26733	26618	-	no	1	0.45	0	35.9	3.3e-08	!
Dreissena rostriformis	Dreissena_rostriformis_mitogenome	-	mir-5681	RF03871	cm	1	61	33817	33756	-	no	1	0.65	0	32.6	7.3e-07	!
Dreissena rostriformis	Dreissena_rostriformis_mitogenome	-	mir-627	RF03831	cm	1	87	34142	34027	-	no	1	0.45	0	35.9	3.3e-08	!
Dreissena rostriformis	Dreissena_rostriformis_mitogenome	-	mir-627	RF03831	cm	1	87	34450	34335	-	no	1	0.45	0	35.9	3.3e-08	!
Dreissena rostriformis	Dreissena_rostriformis_mitogenome	-	mir-627	RF03831	cm	1	87	34758	34643	-	no	1	0.45	0	35.9	3.3e-08	!
Dreissena rostriformis	Dreissena_rostriformis_mitogenome	-	mir-627	RF03831	cm	1	87	35072	34957	-	no	1	0.45	0	35.9	3.3e-08	!
Dreissena rostriformis	Dreissena_rostriformis_mitogenome	-	mir-627	RF03831	cm	1	87	35383	35268	-	no	1	0.45	0	35.9	3.3e-08	!
Dreissena rostriformis	Dreissena_rostriformis_mitogenome	-	mir-627	RF03831	cm	1	87	35725	35610	-	no	1	0.45	0	35.9	3.3e-08	!
Dreissena rostriformis	Dreissena_rostriformis_mitogenome	-	mir-627	RF03831	cm	1	87	36033	35918	-	no	1	0.45	0	35.9	3.3e-08	!
Dreissena rostriformis	Dreissena_rostriformis_mitogenome	-	mir-627	RF03831	cm	1	87	43455	43340	-	no	1	0.45	0	35.9	3.3e-08	!
Dreissena rostriformis	Dreissena_rostriformis_mitogenome	-	mir-627	RF03831	cm	1	87	43763	43648	-	no	1	0.45	0	35.9	3.3e-08	!
Dreissena rostriformis	Dreissena_rostriformis_mitogenome	-	mir-627	RF03831	cm	1	87	44384	44269	-	no	1	0.45	0	35.9	3.3e-08	!
Dreissena rostriformis	Dreissena_rostriformis_mitogenome	-	mir-627	RF03831	cm	1	87	44760	44645	-	no	1	0.45	0	35.9	3.3e-08	!
Dreissena rostriformis	Dreissena_rostriformis_mitogenome	-	MIR7533	RF04209	cm	1	248	45328	45071	-	no	1	0.47	0	55.8	4.2e-12	!
Dreissena rostriformis	Dreissena_rostriformis_mitogenome	-	mir-627	RF03831	cm	1	87	45687	45572	-	no	1	0.45	0	35.9	3.3e-08	!
Dreissena rostriformis	Dreissena_rostriformis_mitogenome	-	mir-627	RF03831	cm	1	87	45997	45882	-	no	1	0.45	0	35.9	3.3e-08	!
Dreissena rostriformis	Dreissena_rostriformis_mitogenome	-	mir-627	RF03831	cm	1	87	46305	46190	-	no	1	0.45	0	35.9	3.3e-08	!
Fragum sueziense	OY804611.1	-	mir-5681	RF03871	cm	1	61	51718	51665	-	no	1	0.78	0.3	40.7	6.2e-09	!
Fragum whitleyi	tig00000002:2473-33974	-	MIR9555	RF04206	cm	1	137	11555	11626	+	no	1	0.49	0	46	2.8e-09	!
Fragum whitleyi	tig00000002:2473-33974	-	MIR9555	RF04206	cm	1	137	12721	12792	+	no	1	0.49	0	46	2.8e-09	!
Fragum whitleyi	tig00000002:2473-33974	-	MIR9555	RF04206	cm	1	137	13887	13958	+	no	1	0.49	0	46	2.8e-09	!
Fragum whitleyi	tig00000002:2473-33974	-	MIR9555	RF04206	cm	1	137	15053	15124	+	no	1	0.49	0	46	2.8e-09	!
Fragum whitleyi	tig00000002:2473-33974	-	MIR9555	RF04206	cm	1	137	16218	16289	+	no	1	0.5	0	40.8	5.5e-08	!
Fragum whitleyi	tig00000002:2473-33974	-	MIR9555	RF04206	cm	1	137	17384	17455	+	no	1	0.49	0	46	2.8e-09	!
Fragum whitleyi	tig00000002:2473-33974	-	MIR9555	RF04206	cm	1	137	18549	18620	+	no	1	0.49	0	46	2.8e-09	!
Fragum whitleyi	tig00000002:2473-33974	-	MIR9555	RF04206	cm	1	137	19222	19293	+	no	1	0.5	0	40.8	5.5e-08	!
Fragum whitleyi	tig00000002:2473-33974	-	MIR9555	RF04206	cm	1	137	20388	20459	+	no	1	0.49	0	46	2.8e-09	!
Fragum whitleyi	tig00000002:2473-33974	-	MIR9555	RF04206	cm	1	137	21553	21624	+	no	1	0.49	0	46	2.8e-09	!
Gari tellinella	OV277875.2	-	mir-1277	RF04154	cm	1	78	10650	10708	+	no	1	0.31	0	40.9	1.4e-08	!
Tridacna derasa 2	tig00000002:1260-26114	-	mir-3136	RF03361	cm	1	78	9565	9637	+	no	1	0.41	0	35.7	7.9e-08	!
Mizuhopecten yessoensis	tig00000002_pilon:14799-41333	-	mir-4716	RF04240	cm	1	84	17855	17778	-	no	1	0.32	0	32.5	6.9e-07	!
Panopea generosa	tig00000001_pilon:4337-20309	-	mir-5681	RF03871	cm	1	61	1660	1718	+	no	1	0.54	0	58.4	7.6e-15	!
Panopea generosa	tig00000001_pilon:4337-20309	-	PrrB_RsmZ	RF00166	cm	1	133	1896	2071	+	no	1	0.51	0	30.3	2.7e-07	!
Pinctada fucata 3	Pinctada_imbricata_mitogenome_79602	-	mir-3099	RF03406	cm	1	84	9258	9340	+	no	1	0.55	0	35.2	7e-07	!
Sinonovacula constricta 1	tig00000001_pilon:5086-22314	-	StyR-143	RF02653	cm	1	144	12188	12054	-	no	1	0.39	0	34.5	1.7e-07	!
Sinonovacula constricta 2	tig00000001_pilon:7770-25056	-	StyR-143	RF02653	cm	1	144	12219	12085	-	no	1	0.38	0	37.7	2.7e-08	!
Tridacna derasa 1	OY723432.1	-	mir-3136	RF03361	cm	1	78	2316	2388	+	no	1	0.41	0	35.7	7.9e-08	!
Tridacna gigas	OX244045.2	-	mir-3202	RF03799	cm	1	79	2544	2488	-	no	1	0.65	0	34.4	1.8e-07	!
Tridacna gigas	OX244045.2	-	mir-3202	RF03799	cm	1	79	2762	2705	-	no	1	0.66	0	39.3	7.2e-09	!
Tridacna gigas	OX244045.2	-	mir-3156	RF03360	cm	1	77	2916	2987	+	no	1	0.58	0	33.3	8.5e-07	!
Tridacna gigas	OX244045.2	-	mir-3202	RF03799	cm	1	79	3197	3140	-	no	1	0.66	0	39.3	7.2e-09	!
Tridacna gigas	OX244045.2	-	mir-3156	RF03360	cm	1	77	3351	3422	+	no	1	0.58	0	33.3	8.5e-07	!
Tridacna gigas	OX244045.2	-	mir-3202	RF03799	cm	1	79	3848	3792	-	no	1	0.65	0	35	1.2e-07	!
Tridacna gigas	OX244045.2	-	mir-326	RF00719	cm	1	95	4071	4003	-	no	1	0.58	0	33.5	9.7e-07	!
Tridacna gigas	OX244045.2	-	mir-3156	RF03360	cm	1	77	4436	4507	+	no	1	0.58	0	33.3	8.5e-07	!
Tridacna gigas	OX244045.2	-	mir-326	RF00719	cm	1	95	4722	4654	-	no	1	0.58	0	33.5	9.7e-07	!
Tridacna gigas	OX244045.2	-	mir-3202	RF03799	cm	1	79	4933	4877	-	no	1	0.63	0	36	6.3e-08	!
Tridacna gigas	OX244045.2	-	mir-3202	RF03799	cm	1	79	5150	5094	-	no	1	0.63	0	36	6.3e-08	!
Tridacna gigas	OX244045.2	-	mir-326	RF00719	cm	1	95	5373	5305	-	no	1	0.58	0	33.5	9.7e-07	!
Tridacna gigas	OX244045.2	-	mir-3202	RF03799	cm	1	79	5584	5528	-	no	1	0.63	0	36	6.3e-08	!
Tridacna gigas	OX244045.2	-	mir-3202	RF03799	cm	1	79	5801	5745	-	no	1	0.63	0	36	6.3e-08	!

### Sheet: Gastropoda
source file	target name	accession	query name	accession	mdl	mdl from	mdl to	seq from	seq to	strand	trunc	pass	gc	bias	score	E-value	inc	description of target	group
Symmetromphalus regularis	BK064859.1	-	mir-297	RF04217	cm	1	71	30	97	+	no	1	0.12	16.5	35.7	8.8e-07	!	TPA_asm:	Gastropoda
Pachydermia laevis	BK064860.1	-	mir-297	RF04217	cm	1	71	194	126	-	no	1	0.2	3.3	42	2.5e-08	!	TPA_asm:	Gastropoda
Lunella aff. cinerea	KF700096.1	-	MIR7807	RF04213	cm	1	133	14140	14245	+	no	1	0.28	0.5	78.2	2.3e-19	!	Lunella	Gastropoda
Nerita versicolor	KF728890.1	-	mir-297	RF04217	cm	1	71	15863	15793	-	no	1	0.31	0	44.8	5.4e-09	!	Nerita	Gastropoda
Columbella adansoni	KP716637.2	-	mir-297	RF04217	cm	1	71	13257	13321	+	no	1	0.23	4.7	40.6	5.8e-08	!	Columbella	Gastropoda
Diodora graeca	KT207825.2	-	MIR533	RF03777	cm	1	125	9378	9277	-	no	1	0.57	0	36	3.5e-08	!	Diodora	Gastropoda
Littorina obtusata	KU952093.1	-	mir-297	RF04217	cm	1	71	13082	13012	-	no	1	0.23	19.3	47.1	1.6e-09	!	Littorina	Gastropoda
Conus textile	KX155574.1	-	MIR8562	RF04128	cm	1	242	12811	13007	+	no	1	0.35	1.1	84.1	8.3e-18	!	Conus	Gastropoda
Phasianella australis	KX298888.1	-	mir-297	RF04217	cm	1	71	16577	16647	+	no	1	0.08	25.3	43.3	1.4e-08	!	Phasianella	Gastropoda
Phasianella australis	KX298888.1	-	mir-1277	RF04154	cm	1	78	17174	17107	-	no	1	0.24	3.1	34.2	8.2e-07	!	Phasianella	Gastropoda
Phasianella australis	KX298888.1	-	mir-297	RF04217	cm	1	71	17478	17408	-	no	1	0.08	31.6	40.8	5.7e-08	!	Phasianella	Gastropoda
Phasianella australis	KX298888.1	-	mir-297	RF04217	cm	1	71	17815	17885	+	no	1	0.23	19.3	43.3	1.4e-08	!	Phasianella	Gastropoda
Pomacea maculata	KY008699.1	-	mir-2513	RF04108	cm	1	120	12642	12718	+	no	1	0.13	18.1	35	3.1e-07	!	Pomacea	Gastropoda
Cittarium pica	KY212109.1	-	MIR869	RF04143	cm	1	296	14728	14574	-	no	1	0.28	7.1	72.6	1.5e-18	!	UNVERIFIED:	Gastropoda
Phyllidiella sp.	MG822789.1	-	MIR2630	RF04097	cm	1	229	8807	8575	-	no	1	0.28	19.8	45.4	5.6e-10	!	Phyllidiella	Gastropoda
Otitoma sp.	MH308405.1	-	mir-627	RF03831	cm	1	87	12813	12728	-	no	1	0.41	0	60.5	3.1e-16	!	Otitoma	Gastropoda
Conus quercinus	MH400188.1	-	mir-5014	RF04241	cm	1	123	13197	13322	+	no	1	0.11	46.6	44.2	2.9e-10	!	Conus	Gastropoda
Calliotropis micraulax	MH837534.1	-	mir-297	RF04217	cm	1	71	13446	13386	-	no	1	0.21	1.6	38.1	2.4e-07	!	UNVERIFIED:	Gastropoda
Calliotropis micraulax	MH837534.1	-	MIR5084	RF04110	cm	1	122	13653	13549	-	no	1	0.57	0	48.1	1.9e-10	!	UNVERIFIED:	Gastropoda
Cocculina subcompressa	MH837536.1	-	mir-297	RF04217	cm	1	71	13391	13321	-	no	1	0.2	13.3	37.5	3.5e-07	!	UNVERIFIED:	Gastropoda
Cocculina subcompressa	MH837536.1	-	MIR5512	RF04112	cm	1	132	14706	14574	-	no	1	0.35	0	53.9	6e-12	!	UNVERIFIED:	Gastropoda
Monodonta labio	MK240320.1	-	mir-297	RF04217	cm	1	71	59	129	+	no	1	0.08	27.4	37.9	2.5e-07	!	Monodonta	Gastropoda
Physidae sp. PE4	MK242069.1	-	MIR9563	RF03940	cm	1	125	7694	7771	+	no	1	0.41	0	58	1.7e-13	!	Physidae	Gastropoda
Glossaulax reiniana	MK478019.1	-	mir-9261	RF04230	cm	1	92	12533	12578	+	no	1	0.26	0	33.8	2.7e-07	!	Glossaulax	Gastropoda
Cypraea tigris	MK783263.1	-	MIR4208	RF04174	cm	1	191	12974	13124	+	no	1	0.39	0	86.5	1.7e-16	!	Cypraea	Gastropoda
Euspira gilva	MN419026.1	-	mir-5014	RF04241	cm	1	123	12950	13049	+	no	1	0.1	37.1	35.9	5.4e-08	!	Euspira	Gastropoda
Paratectonatica tigrina	MN419027.1	-	MIR6217	RF04195	cm	1	228	12894	13115	+	no	1	0.16	64	57.2	6.2e-14	!	Paratectonatica	Gastropoda
Littoraria sinensis	MN496138.1	-	mir-297	RF04217	cm	1	71	13092	13024	-	no	1	0.29	0	56	1.1e-11	!	Littoraria	Gastropoda
Littorina brevicula	MN597063.1	-	mir-297	RF04217	cm	1	71	12886	12956	+	no	1	0.08	27.5	48	9.3e-10	!	Littorina	Gastropoda
Babylonia zeylanica	MN604402.1	-	MIR5649	RF03802	cm	1	101	12983	13086	+	no	1	0.38	0	74.8	2.9e-18	!	Babylonia	Gastropoda
Phymorhynchus sp.	MN840973.1	-	MIR847	RF04173	cm	1	163	13371	13520	+	no	1	0.19	27.8	48.1	2.9e-11	!	UNVERIFIED:	Gastropoda
Physidae sp.	MN848407.1	-	MIR9563	RF03940	cm	1	125	7706	7783	+	no	1	0.41	0	58	1.7e-13	!	Physidae	Gastropoda
Cymbiola nobilis	MN871953.1	-	mir-3688	RF04161	cm	1	88	13098	13187	+	no	1	0.2	9	57	8.6e-14	!	Cymbiola	Gastropoda
Nerita chamaeleon	MT161611.1	-	mir-297	RF04217	cm	1	71	12662	12732	+	no	1	0.1	23.2	49.1	5e-10	!	Nerita	Gastropoda
Nerita chamaeleon	MT161611.1	-	mir-297	RF04217	cm	1	71	12835	12903	+	no	1	0.16	9.4	52.7	6.5e-11	!	Nerita	Gastropoda
Harpovoluta charcoti	MT232845.1	-	MIR5048	RF04207	cm	1	356	12571	12843	+	no	1	0.38	0.1	108.6	2.9e-27	!	Harpovoluta	Gastropoda
Batillaria cumingii	MT323103.1	-	MIR5998	RF04120	cm	1	173	6234	6354	+	no	1	0.31	0.3	63.4	2.2e-15	!	UNVERIFIED:	Gastropoda
Isara chinensis	MT415926.1	-	MIR7723	RF04170	cm	1	235	12922	13200	+	no	1	0.41	0	94.8	3.6e-22	!	Isara	Gastropoda
Astralium petrosum	MT663150.1	-	MIR7723	RF04170	cm	1	235	3176	3027	-	no	1	0.32	0.4	75.2	2.8e-17	!	UNVERIFIED:	Gastropoda
Astralium rhodostomum	MT752942.1	-	MIR8742	RF04208	cm	1	131	3769	3627	-	no	1	0.24	12.2	63.3	8.3e-16	!	UNVERIFIED:	Gastropoda
Herpetopoma lischkei	MT752945.1	-	MIR6217	RF04195	cm	1	228	15343	15226	-	no	1	0.4	0	44.9	1.1e-10	!	UNVERIFIED:	Gastropoda
Tectus triserialis	MT752947.1	-	mir-5014	RF04241	cm	1	123	3842	3982	+	no	1	0.23	14.4	73.5	3.1e-18	!	UNVERIFIED:	Gastropoda
Trochus maculatus	MT752949.1	-	mir-1277	RF04154	cm	1	78	3024	3103	+	no	1	0.16	13.3	37.6	9.5e-08	!	UNVERIFIED:	Gastropoda
Rochia conus	MT752950.1	-	MIR6217	RF04195	cm	1	228	3539	3755	+	no	1	0.29	13.7	107.4	6.6e-27	!	UNVERIFIED:	Gastropoda
Turbo argyrostomus	MT752951.1	-	MIR7723	RF04170	cm	1	235	13551	13754	+	no	1	0.3	7.3	108.6	1.5e-25	!	UNVERIFIED:	Gastropoda
Turbo bruneus	MT752952.1	-	MIR2593	RF04263	cm	1	116	3257	3369	+	no	1	0.19	16.6	67.2	9.2e-15	!	UNVERIFIED:	Gastropoda
Turbo chrysostomus	MT752953.1	-	MIR2670	RF04156	cm	1	200	13611	13764	+	no	1	0.21	22.6	58.6	6.6e-14	!	UNVERIFIED:	Gastropoda
Marsupina bufo	MW316794.1	-	mir-2059	RF03765	cm	1	68	12685	12631	-	no	1	0.5	0	33	6.3e-07	!	UNVERIFIED:	Gastropoda
Bursina fijiensis	MW316799.1	-	MIR2863	RF04071	cm	1	113	12710	12649	-	no	1	0.48	0	31.6	9.9e-07	!	UNVERIFIED:	Gastropoda
Gigantopelta aegis	MW442948.1	-	mir-297	RF04217	cm	1	71	15834	15766	-	no	1	0.12	17.4	48.7	6.2e-10	!	Gigantopelta	Gastropoda
Scutellastra flexuosa	MW735839.1	-	mir-297	RF04217	cm	1	71	13498	13568	+	no	1	0.23	13.2	36.1	6.6e-07	!	UNVERIFIED:	Gastropoda
Patelloida conulus	MZ048283.1	-	BLV_package	RF00192	cm	1	55	16825	16879	+	no	1	0.64	0	32.4	3.9e-07	!	UNVERIFIED:	Gastropoda
Cerithidea tonkiniana	MZ168697.1	-	mir-297	RF04217	cm	1	71	6206	6142	-	no	1	0.23	0.8	41.5	3.4e-08	!	Cerithidea	Gastropoda
Melanoides tuberculata	MZ321058.1	-	MIR7723	RF04170	cm	1	235	6139	6316	+	no	1	0.3	4.5	90.7	3.6e-21	!	Melanoides	Gastropoda
Melanoides tuberculata	MZ321058.1	-	MIR6288	RF03664	cm	1	92	13285	13211	-	no	1	0.29	0	46.9	1.1e-10	!	Melanoides	Gastropoda
Haliotis diversicolor	MZ465525.1	-	mir-297	RF04217	cm	1	71	16244	16311	+	no	1	0.24	0.7	36.3	6.4e-07	!	Haliotis	Gastropoda
Rivularia auriculata	MZ568921.1	-	mir-297	RF04217	cm	1	71	13305	13367	+	no	1	0.21	2.1	35.6	9.2e-07	!	Rivularia	Gastropoda
Rivularia auriculata	MZ568921.1	-	mir-3149	RF04176	cm	1	83	13710	13633	-	no	1	0.23	8.6	33.8	8.3e-07	!	Rivularia	Gastropoda
Tarebia granifera	MZ662113.1	-	MIR6288	RF03664	cm	1	92	13025	12951	-	no	1	0.28	0	45.9	2e-10	!	Tarebia	Gastropoda
Pupa strigosa	NC_002176.1	-	MIR2599	RF03839	cm	1	132	6394	6448	+	no	1	0.36	0	37.7	7.7e-08	!	Pupa	Gastropoda
Lophiotoma cerithiformis	NC_008098.1	-	MIR8742	RF04208	cm	1	131	12583	12676	+	no	1	0.34	0	59.4	8.6e-15	!	Lophiotoma	Gastropoda
Cymbium olla	NC_013245.1	-	MIR4387	RF04151	cm	1	109	12639	12536	-	no	1	0.26	2.6	57	1.8e-13	!	Cymbium	Gastropoda
Thylacodes squamigerus	NC_014588.1	-	Ocean-VII	RF03092	cm	1	41	13037	12998	-	no	1	0.4	0	26.5	8.1e-08	!	Thylacodes	Gastropoda
Berthellina sp.	NC_015091.1	-	mir-3145	RF03498	cm	1	84	3161	3236	+	no	1	0.43	0	40.7	5.6e-09	!	Berthellina	Gastropoda
Tegula brunnea	NC_016954.1	-	mir-1245	RF04077	cm	1	69	14466	14533	+	no	1	0.37	0	50.8	1.2e-11	!	Tegula	Gastropoda
Conus consors	NC_023460.1	-	Alfamo_CPB	RF00252	cm	1	182	12965	13194	+	no	1	0.33	5.1	28.6	6.3e-08	!	Conus	Gastropoda
Conus tulipa	NC_027518.2	-	MIR2646	RF04133	cm	1	256	13013	12776	-	no	1	0.31	13.2	108.1	9.1e-27	!	Conus	Gastropoda
Conus tribblei	NC_027957.1	-	MIR9563	RF03940	cm	1	125	12745	12856	+	no	1	0.32	0	77.7	1.1e-18	!	Conus	Gastropoda
Obscurella hidalgoi	NC_028004.1	-	mir-4504	RF03173	cm	1	92	12775	12691	-	no	1	0.46	0	59.1	2.7e-14	!	Obscurella	Gastropoda
Granata lyrata	NC_028708.1	-	MIR1319	RF04262	cm	1	119	14192	14300	+	no	1	0.46	0	48.2	3.7e-10	!	Granata	Gastropoda
Bolma rugosa	NC_029366.1	-	mir-3145	RF03498	cm	1	84	14099	14017	-	no	1	0.28	0.1	50.6	1.3e-11	!	Bolma	Gastropoda
Phyllidia ocellata	NC_030039.1	-	MIR7807	RF04213	cm	1	133	8734	8593	-	no	1	0.36	0	68.6	7.6e-17	!	Phyllidia	Gastropoda
Conus gloriamaris	NC_030213.1	-	MIR8562	RF04128	cm	1	242	12807	13003	+	no	1	0.37	0.3	84	8.9e-18	!	Conus	Gastropoda
Elysia ornata	NC_030537.1	-	mir-1290	RF03650	cm	1	76	1553	1626	+	no	1	0.26	0.2	32	4.9e-07	!	Elysia	Gastropoda
Littorina saxatilis	NC_030595.1	-	mir-297	RF04217	cm	1	71	13447	13377	-	no	1	0.17	22	40.5	6.3e-08	!	Littorina	Gastropoda
Littorina saxatilis	NC_030595.1	-	mir-297	RF04217	cm	1	71	13009	12941	-	no	1	0.12	25.4	37.4	3.6e-07	!	Littorina	Gastropoda
Haliotis iris	NC_031361.1	-	mir-1277	RF04154	cm	1	78	17035	16944	-	no	1	0.28	3.5	38.5	5.7e-08	!	Haliotis	Gastropoda
Cerion uva	NC_034226.1	-	mir-515	RF00639	cm	1	87	11262	11209	-	no	1	0.43	0	34.4	2.2e-07	!	Cerion	Gastropoda
Viviparus chui	NC_035733.1	-	mir-297	RF04217	cm	1	71	13544	13480	-	no	1	0.2	3	38.9	1.5e-07	!	Viviparus	Gastropoda
Cipangopaludina ussuriensis	NC_035754.1	-	mir-297	RF04217	cm	1	71	4091	4161	+	no	1	0.35	0.1	52.6	7.2e-11	!	Cipangopaludina	Gastropoda
Bathytoma punicea	NC_038182.1	-	MIR841	RF04139	cm	1	212	13110	12882	-	no	1	0.38	0	89.2	1.4e-21	!	Bathytoma	Gastropoda
Typhlosyrinx sp.	NC_038186.1	-	MIR9563	RF03940	cm	1	125	12862	12983	+	no	1	0.29	1.4	70.4	8.8e-17	!	Typhlosyrinx	Gastropoda
Conus betulinus	NC_039922.1	-	mir-297	RF04217	cm	1	71	13211	13281	+	no	1	0.2	4.3	47.2	1.5e-09	!	Conus	Gastropoda
Cerithidea obtusa	NC_039951.1	-	mir-297	RF04217	cm	1	71	6149	6219	+	no	1	0.17	9.6	38.4	1.9e-07	!	Cerithidea	Gastropoda
Pomacea diffusa	NC_041142.1	-	mir-5014	RF04241	cm	1	123	13064	13184	+	no	1	0.25	7.3	80.1	4.3e-20	!	Pomacea	Gastropoda
Nassarius jacksonianus	NC_041548.1	-	mir-9209	RF03991	cm	1	72	12524	12586	+	no	1	0.65	0	32.9	2.7e-07	!	Nassarius	Gastropoda
Polinices sagamiensis	NC_046595.1	-	mir-4679	RF04239	cm	1	75	12651	12584	-	no	1	0.41	0	37.3	7.8e-08	!	Polinices	Gastropoda
Mammilla kurodai	NC_046596.1	-	mir-5681	RF03871	cm	1	61	12628	12578	-	no	1	0.31	0	31	7e-07	!	Mammilla	Gastropoda
Batillaria attramentaria	NC_047187.1	-	MIR6217	RF04195	cm	1	228	6358	6229	-	no	1	0.32	0.1	81.1	3.9e-20	!	Batillaria	Gastropoda
Phyllidiella pustulosa	NC_048495.1	-	MIR5512	RF04112	cm	1	132	8832	8607	-	no	1	0.27	20.4	36.1	2e-07	!	Phyllidiella	Gastropoda
Bufonaria rana	NC_054277.1	-	MIR2599	RF03839	cm	1	132	12773	12628	-	no	1	0.47	0	38.4	5.6e-08	!	Bufonaria	Gastropoda
Doriprismatica atromarginata	NC_057611.1	-	mir-276	RF00637	cm	1	91	5408	5490	+	no	1	0.39	0	28.6	4.3e-07	!	Doriprismatica	Gastropoda
Phyllidia elegans	NC_063667.1	-	MIR848	RF03308	cm	1	97	8716	8620	-	no	1	0.46	0	43.4	1e-10	!	Phyllidia	Gastropoda
Conus miles	NC_063770.1	-	mir-297	RF04217	cm	1	71	13300	13368	+	no	1	0.25	0.2	41	4.5e-08	!	Conus	Gastropoda
Drupella margariticola	NC_063932.1	-	MIR6140	RF04228	cm	1	165	12543	12698	+	no	1	0.51	0	74.7	8.1e-17	!	Drupella	Gastropoda
Tenguella granulata	NC_063933.1	-	mir-1781	RF03208	cm	1	86	12554	12659	+	no	1	0.47	0	50	3.2e-11	!	Tenguella	Gastropoda
Drupa morum	NC_063937.1	-	MIR2670	RF04156	cm	1	200	12806	12930	+	no	1	0.52	0	66.2	7e-16	!	Drupa	Gastropoda
Drupina grossularia	NC_063941.1	-	MIR7533	RF04209	cm	1	248	13129	12889	-	no	1	0.37	0.1	134.3	1.1e-31	!	Drupina	Gastropoda
Littoraria intermedia	NC_064397.1	-	mir-297	RF04217	cm	1	71	12873	12808	-	no	1	0.18	9.3	38.8	1.6e-07	!	Littoraria	Gastropoda
Tibia fusus	NC_065371.1	-	MIR2630	RF04097	cm	1	229	13161	12880	-	no	1	0.32	14.5	48.4	1.1e-10	!	Tibia	Gastropoda
Littoraria ardouiniana	NC_066085.1	-	mir-297	RF04217	cm	1	71	13031	12961	-	no	1	0.31	0	50.4	2.4e-10	!	Littoraria	Gastropoda
Dracogyra subfuscus	NC_067061.1	-	mir-297	RF04217	cm	1	64	64	1	-	3'	3	0.14	11.3	42.2	2.3e-08	!	Dracogyra	Gastropoda
Volutharpa ampullacea	NC_067974.1	-	MIR6217	RF04195	cm	1	228	12910	13125	+	no	1	0.34	0.9	107.1	7.1e-27	!	Volutharpa	Gastropoda
Nerita insculpta	NC_068079.1	-	mir-297	RF04217	cm	1	71	15705	15635	-	no	1	0.24	1.8	59.9	1.2e-12	!	Nerita	Gastropoda
Nerita plicata	NC_068081.1	-	mir-297	RF04217	cm	1	71	63	133	+	no	1	0.13	16.2	51.2	1.5e-10	!	Nerita	Gastropoda
Nerita plicata	NC_068081.1	-	mir-297	RF04217	cm	1	71	15733	15665	-	no	1	0.07	28.6	37.6	3e-07	!	Nerita	Gastropoda
Nerita reticulata	NC_068082.1	-	mir-297	RF04217	cm	1	71	15622	15554	-	no	1	0.12	19	35.8	8e-07	!	Nerita	Gastropoda
Maoricolpus roseus	NC_068097.1	-	MIR6217	RF04195	cm	1	228	6180	6005	-	no	1	0.28	8.5	81.9	2.4e-20	!	Maoricolpus	Gastropoda
Mauritia arabica	NC_072227.1	-	MIR821	RF00885	cm	1	275	15723	15351	-	no	1	0.35	8.3	42.2	1.5e-08	!	Mauritia	Gastropoda
Euglandina singleyana	NC_077582.1	-	MIR7993	RF03601	cm	1	138	8796	8863	+	no	1	0.37	0	34.5	8.1e-07	!	Euglandina	Gastropoda
Pila virens	NC_077599.1	-	mir-5879	RF03637	cm	1	76	13541	13626	+	no	1	0.26	1	48.4	3.8e-12	!	Pila	Gastropoda
Conus imperialis	NC_080963.1	-	MIR2863	RF04071	cm	1	113	12706	12815	+	no	1	0.32	0	41.7	1.7e-09	!	Conus	Gastropoda
Mancinella echinata	NC_082138.1	-	MIR4208	RF04174	cm	1	191	15659	15845	+	no	1	0.31	4	80.3	3.3e-15	!	Mancinella	Gastropoda
Morula spinosa	NC_082139.1	-	MIR9563	RF03940	cm	1	125	15585	15700	+	no	1	0.38	0	64.9	2.5e-15	!	Morula	Gastropoda
Provanna glabra	NC_082179.1	-	mir-5014	RF04241	cm	1	123	13180	13003	-	no	1	0.18	41	36.6	3.7e-08	!	Provanna	Gastropoda
Tonna galea	NC_082277.1	-	mir-297	RF04217	cm	1	71	13163	13232	+	no	1	0.26	8.1	55.3	1.8e-11	!	Tonna	Gastropoda
Phyllidia picta	NC_083999.1	-	mir-580	RF01000	cm	1	93	8742	8594	-	no	1	0.32	0.4	59.1	1.6e-14	!	Phyllidia	Gastropoda
Pomacea reevei	NC_084052.1	-	mir-3149	RF04176	cm	1	83	12776	12698	-	no	1	0.25	0.5	55.3	2.3e-12	!	Pomacea	Gastropoda
Fulgoraria rupestris rupestris	NC_084207.1	-	MIR8007	RF04127	cm	1	226	656	433	-	no	1	0.28	16	95.9	3.4e-21	!	Fulgoraria	Gastropoda
Canarium labiatum	NC_084213.1	-	MIR8562	RF04128	cm	1	242	15481	15721	+	no	1	0.32	7.5	56.3	1.3e-11	!	Canarium	Gastropoda
Unedogemmula leucotropis	NC_084239.1	-	MIR6217	RF04195	cm	1	228	13206	13027	-	no	1	0.29	7.9	93.4	2.7e-23	!	Unedogemmula	Gastropoda
Eunaticina papilla	NC_084289.1	-	MIR1122	RF00906	cm	1	135	13179	13054	-	no	1	0.16	30.5	51.4	1.4e-11	!	Eunaticina	Gastropoda
Hua aristarchorum	NC_085155.1	-	mir-8338	RF04014	cm	1	61	6232	6167	-	no	1	0.56	0	44.6	1.6e-10	!	Hua	Gastropoda
Coccoglypta pinchoniana	NC_087816.1	-	MIR8742	RF04208	cm	1	131	11922	12048	+	no	1	0.28	3.8	42	7.3e-10	!	Coccoglypta	Gastropoda
Haliotis fulgens	NC_088488.1	-	mir-1277	RF04154	cm	1	78	16523	16428	-	no	1	0.19	13.5	36.4	2e-07	!	Haliotis	Gastropoda
Lamellomphalus manusensis	OK552681.1	-	mir-297	RF04217	cm	1	71	88	158	+	no	1	0.14	13.9	36.9	4.5e-07	!	Lamellomphalus	Gastropoda
Peltospiridae sp. Niuatahi	OM764609.1	-	mir-297	RF04217	cm	1	71	15311	15241	-	no	1	0.13	25.8	40.4	6.1e-08	!	UNVERIFIED:	Gastropoda
Lirapex sp.	OM764614.1	-	mir-297	RF04217	cm	1	71	73	3	-	no	1	0.11	20.5	50.5	2.2e-10	!	Lirapex	Gastropoda
Iothia sp.	ON117508.1	-	mir-3122	RF03366	cm	1	73	9898	9753	-	no	1	0.49	0	39.8	4e-08	!	Iothia	Gastropoda
Phyllidiella hageni	OP464897.1	-	mir-3119	RF03717	cm	1	85	8562	8687	+	no	1	0.37	0	53.9	2.2e-13	!	Phyllidiella	Gastropoda
Aegista sp.	OR260546.1	-	mir-3910	RF03578	cm	1	82	12111	12032	-	no	1	0.28	0.1	53.3	2.2e-12	!	Aegista	Gastropoda
Potamopyrgus kaitunuparaoa	OR426590.1	-	MIR8562	RF04128	cm	1	242	12778	13019	+	no	1	0.32	6.6	119.1	1.4e-25	!	Potamopyrgus	Gastropoda
Ficus subintermedia	OR522697.1	-	mir-3688	RF04161	cm	1	88	13009	13096	+	no	1	0.18	11.8	45.4	1.4e-10	!	Ficus	Gastropoda
Semisulcospira ningpoensis	OR911921.1	-	mir-297	RF04217	cm	1	71	6290	6357	+	no	1	0.09	23.3	37.1	3.8e-07	!	UNVERIFIED:	Gastropoda
Patella pellucida	OU795045.1	-	mir-297	RF04217	cm	1	71	14422	14350	-	no	1	0.23	0.9	45.6	3.2e-09	!	Patella	Gastropoda
Helminthope sp.	OZ022541.4	-	BTnc231	RF04180	cm	1	153	8818	8963	+	no	1	0.51	0	32.9	1e-06	!	Helminthope	Gastropoda
Helminthope sp.	OZ022541.4	-	Intron_gpI	RF00028	cm	1	251	29234	28909	-	no	1	0.55	0	44.3	1.8e-11	!	Helminthope	Gastropoda
Helminthope sp.	OZ022541.4	-	Intron_gpII	RF00029	cm	1	93	5857	5776	-	no	1	0.56	0	56.3	2.3e-12	!	Helminthope	Gastropoda
Helminthope sp.	OZ022541.4	-	psaA	RF01752	cm	1	195	13608	13779	+	no	1	0.67	2.5	30.9	3.8e-07	!	Helminthope	Gastropoda
Helminthope sp.	OZ022541.4	-	Termite-leu	RF01730	cm	1	98	10797	10691	-	no	1	0.69	0.1	40.8	4.8e-08	!	Helminthope	Gastropoda
