## Supplemental Table 1-6 for "Long-read sequencing reveals extensive size variation and suggests evolutionary patterns of expansion in bivalve mitogenomes": Table-S6 The Results of Protein.xlsx

### Sheet: sheet
Table S6 The Results of Protein
source file	target accession	target name	tlen	query name	query accession	qlen	E-value	score	bias	dom #	of	c-Evalue	i-Evalue	score	bias	from	to	from	to	from	to	acc
Solenaia carinata	PF07280.15	Ac110_PIF	43	KC848655.1_167	-	275	1e-07	31.8	0.5	1	7	0.02	100	3	0	11	31	23	43	20	44	0.89
Solenaia carinata	PF07280.15	Ac110_PIF	43	KC848655.1_167	-	275	1e-07	31.8	0.5	2	7	0.02	100	3	0	11	31	57	77	54	78	0.89
Solenaia carinata	PF07280.15	Ac110_PIF	43	KC848655.1_167	-	275	1e-07	31.8	0.5	3	7	0.02	100	3	0	11	31	91	111	88	112	0.89
Solenaia carinata	PF07280.15	Ac110_PIF	43	KC848655.1_167	-	275	1e-07	31.8	0.5	4	7	0.02	100	3	0	11	31	125	145	122	146	0.89
Solenaia carinata	PF07280.15	Ac110_PIF	43	KC848655.1_167	-	275	1e-07	31.8	0.5	5	7	0.02	100	3	0	11	31	159	179	156	180	0.89
Solenaia carinata	PF07280.15	Ac110_PIF	43	KC848655.1_167	-	275	1e-07	31.8	0.5	6	7	0.02	100	3	0	11	31	193	213	190	214	0.89
Solenaia carinata	PF07280.15	Ac110_PIF	43	KC848655.1_167	-	275	1e-07	31.8	0.5	7	7	0.021	110	2.9	0	11	31	227	247	225	248	0.89
Corbicula fluminea	PF19415.3	Astro_1A	244	KX254564.1_298	-	355	1.6e-06	28.3	57.5	1	10	0.019	97	2.7	0.2	125	139	37	51	30	65	0.8
Corbicula fluminea	PF19415.3	Astro_1A	244	KX254564.1_298	-	355	1.6e-06	28.3	57.5	2	10	0.00074	3.9	7.3	0.5	122	139	66	83	62	98	0.8
Corbicula fluminea	PF19415.3	Astro_1A	244	KX254564.1_298	-	355	1.6e-06	28.3	57.5	3	10	0.00074	3.9	7.3	0.4	122	139	98	115	93	129	0.8
Corbicula fluminea	PF19415.3	Astro_1A	244	KX254564.1_298	-	355	1.6e-06	28.3	57.5	4	10	0.00091	4.7	7	0.5	122	139	130	147	125	159	0.82
Corbicula fluminea	PF19415.3	Astro_1A	244	KX254564.1_298	-	355	1.6e-06	28.3	57.5	5	10	0.00069	3.6	7.4	0.4	122	139	162	179	157	194	0.8
Corbicula fluminea	PF19415.3	Astro_1A	244	KX254564.1_298	-	355	1.6e-06	28.3	57.5	6	10	0.00072	3.7	7.4	0.5	122	139	194	211	186	225	0.81
Corbicula fluminea	PF19415.3	Astro_1A	244	KX254564.1_298	-	355	1.6e-06	28.3	57.5	7	10	0.00077	4	7.3	0.5	122	139	226	243	222	257	0.8
Corbicula fluminea	PF19415.3	Astro_1A	244	KX254564.1_298	-	355	1.6e-06	28.3	57.5	8	10	0.00069	3.6	7.4	0.4	122	139	258	275	253	290	0.8
Corbicula fluminea	PF19415.3	Astro_1A	244	KX254564.1_298	-	355	1.6e-06	28.3	57.5	9	10	0.0007	3.6	7.4	0.4	122	139	290	307	285	322	0.8
Corbicula fluminea	PF19415.3	Astro_1A	244	KX254564.1_298	-	355	1.6e-06	28.3	57.5	10	10	0.00072	3.7	7.4	0.4	122	139	322	339	317	353	0.8
Turneroconcha magnifica	PF09559.14	Cas6	191	NC_028724.1_483	-	518	1.7e-08	34.8	4.4	1	10	0.02	420	0.9	0	68	114	23	70	6	79	0.81
Turneroconcha magnifica	PF09559.14	Cas6	191	NC_028724.1_483	-	518	1.7e-08	34.8	4.4	2	10	0.00031	6.5	6.8	0	52	113	91	153	79	160	0.88
Turneroconcha magnifica	PF09559.14	Cas6	191	NC_028724.1_483	-	518	1.7e-08	34.8	4.4	3	10	0.0009	19	5.3	0	54	113	177	237	164	245	0.87
Turneroconcha magnifica	PF09559.14	Cas6	191	NC_028724.1_483	-	518	1.7e-08	34.8	4.4	4	10	0.0027	56	3.8	0	54	112	233	292	215	302	0.76
Turneroconcha magnifica	PF09559.14	Cas6	191	NC_028724.1_483	-	518	1.7e-08	34.8	4.4	5	10	0.019	390	1.1	0	68	113	275	321	257	334	0.75
Turneroconcha magnifica	PF09559.14	Cas6	191	NC_028724.1_483	-	518	1.7e-08	34.8	4.4	6	10	0.0023	48	4	0.1	56	113	291	349	284	356	0.84
Turneroconcha magnifica	PF09559.14	Cas6	191	NC_028724.1_483	-	518	1.7e-08	34.8	4.4	7	10	9.1e-05	1.9	8.6	0.1	52	113	343	405	333	411	0.89
Turneroconcha magnifica	PF09559.14	Cas6	191	NC_028724.1_483	-	518	1.7e-08	34.8	4.4	8	10	0.0011	22	5.1	0	52	114	399	462	393	470	0.9
Turneroconcha magnifica	PF09559.14	Cas6	191	NC_028724.1_483	-	518	1.7e-08	34.8	4.4	9	10	0.0046	97	3	0	56	113	431	489	415	498	0.8
Turneroconcha magnifica	PF09559.14	Cas6	191	NC_028724.1_483	-	518	1.7e-08	34.8	4.4	10	10	0.019	400	1	0	66	112	469	516	449	518	0.66
Modiolus modiolus	PF02389.19	Cornifin	135	KX821783.1_117	-	666	6.8e-07	29.7	38.8	1	3	0.71	15000	-3.7	0	32	51	40	59	26	77	0.47
Modiolus modiolus	PF02389.19	Cornifin	135	KX821783.1_117	-	666	6.8e-07	29.7	38.8	2	3	1.7e-08	0.00036	20.9	27.9	23	120	270	367	245	369	0.76
Modiolus modiolus	PF02389.19	Cornifin	135	KX821783.1_117	-	666	6.8e-07	29.7	38.8	3	3	6.6e-08	0.0014	19	21.1	25	127	320	422	319	430	0.91
Mactra antiquata	PF07209.16	DUF1415	171	KC503288.1_199	-	288	6.5e-06	26.2	0	1	8	0.024	250	1.5	0	118	144	12	38	8	44	0.85
Mactra antiquata	PF07209.16	DUF1415	171	KC503288.1_199	-	288	6.5e-06	26.2	0	2	8	0.022	230	1.6	0	118	144	45	71	39	77	0.85
Mactra antiquata	PF07209.16	DUF1415	171	KC503288.1_199	-	288	6.5e-06	26.2	0	3	8	0.023	240	1.6	0	118	144	78	104	73	110	0.85
Mactra antiquata	PF07209.16	DUF1415	171	KC503288.1_199	-	288	6.5e-06	26.2	0	4	8	0.021	220	1.7	0	118	145	111	138	106	145	0.85
Mactra antiquata	PF07209.16	DUF1415	171	KC503288.1_199	-	288	6.5e-06	26.2	0	5	8	0.023	240	1.6	0	118	144	144	170	139	176	0.85
Mactra antiquata	PF07209.16	DUF1415	171	KC503288.1_199	-	288	6.5e-06	26.2	0	6	8	0.024	250	1.5	0	118	144	177	203	173	209	0.85
Mactra antiquata	PF07209.16	DUF1415	171	KC503288.1_199	-	288	6.5e-06	26.2	0	7	8	0.015	150	2.2	0	118	147	210	239	205	245	0.84
Mactra antiquata	PF07209.16	DUF1415	171	KC503288.1_199	-	288	6.5e-06	26.2	0	8	8	0.0054	56	3.6	0	118	150	243	275	239	286	0.84
Bryopa lata	PF10106.13	DUF2345	151	NC_034300.1_106	-	898	1.7e-06	28.2	0	1	2	1.9e-09	3.9e-05	23.7	0	60	125	736	803	725	807	0.56
Bryopa lata	PF10106.13	DUF2345	151	NC_034300.1_106	-	898	1.7e-06	28.2	0	2	2	1.2e-05	0.24	11.4	0	62	95	774	807	771	817	0.62
Isognomon alatus	PF14358.10	DUF4405	66	OP067230.1_135	-	440	2.6e-06	28	2.7	1	2	5.1e-10	2.6e-06	28	2.7	5	63	81	144	78	145	0.9
Isognomon alatus	PF14358.10	DUF4405	66	OP067230.1_135	-	440	2.6e-06	28	2.7	2	2	4	21000	-7.4	12.9	46	64	226	244	156	246	0.68
Isognomon bicolor	PF14358.10	DUF4405	66	OP095038.1_138	-	440	2.6e-06	28	2.7	1	2	5.1e-10	2.6e-06	28	2.7	5	63	81	144	78	145	0.9
Isognomon bicolor	PF14358.10	DUF4405	66	OP095038.1_138	-	440	2.6e-06	28	2.7	2	2	4	21000	-7.4	12.9	46	64	226	244	156	246	0.68
Mytilisepta keenae	PF14358.10	DUF4405	66	NC_044127.1_253	-	386	7.6e-06	26.5	3.5	1	5	1.5e-09	7.6e-06	26.5	3.5	6	63	40	102	37	103	0.85
Mytilisepta keenae	PF14358.10	DUF4405	66	NC_044127.1_253	-	386	7.6e-06	26.5	3.5	2	5	0.092	480	1.6	8.7	38	64	175	202	119	204	0.74
Mytilisepta keenae	PF14358.10	DUF4405	66	NC_044127.1_253	-	386	7.6e-06	26.5	3.5	3	5	3.5	18000	-3.5	0.1	49	58	232	241	224	244	0.56
Mytilisepta keenae	PF14358.10	DUF4405	66	NC_044127.1_253	-	386	7.6e-06	26.5	3.5	4	5	3.9	20000	-3.7	1.9	28	28	310	310	290	346	0.54
Mytilisepta keenae	PF14358.10	DUF4405	66	NC_044127.1_253	-	386	7.6e-06	26.5	3.5	5	5	2.9	15000	-3.2	0.1	9	20	334	345	326	355	0.61
Ruditapes decussatus	PF20398.2	DUF6691	142	NC_035757.1_441	-	152	5.7e-07	30.1	3.8	1	6	0.0017	36	4.8	0	29	42	39	52	27	57	0.86
Ruditapes decussatus	PF20398.2	DUF6691	142	NC_035757.1_441	-	152	5.7e-07	30.1	3.8	2	6	0.0022	46	4.5	0	30	42	58	70	53	76	0.87
Ruditapes decussatus	PF20398.2	DUF6691	142	NC_035757.1_441	-	152	5.7e-07	30.1	3.8	3	6	0.0022	46	4.5	0	30	42	76	88	71	94	0.87
Ruditapes decussatus	PF20398.2	DUF6691	142	NC_035757.1_441	-	152	5.7e-07	30.1	3.8	4	6	0.0024	51	4.3	0	30	42	94	106	89	110	0.87
Ruditapes decussatus	PF20398.2	DUF6691	142	NC_035757.1_441	-	152	5.7e-07	30.1	3.8	5	6	0.0023	48	4.4	0	30	42	112	124	107	129	0.87
Ruditapes decussatus	PF20398.2	DUF6691	142	NC_035757.1_441	-	152	5.7e-07	30.1	3.8	6	6	0.0022	46	4.5	0	30	42	130	142	125	148	0.87
Lamproscapha ensiformis	PF20481.2	DUF6721	96	MK761141.1_160	-	89	2.2e-06	28	0.4	1	1	1.2e-10	2.5e-06	27.9	0.4	19	85	22	88	11	89	0.64
Barbatia virescens	PF17766.5	fn3_6	99	MF374794.1_679	-	249	9e-06	26	0.2	1	5	0.00036	7.4	7	0	31	72	62	103	35	118	0.75
Barbatia virescens	PF17766.5	fn3_6	99	MF374794.1_679	-	249	9e-06	26	0.2	2	5	0.00062	13	6.2	0	33	73	84	124	79	136	0.8
Barbatia virescens	PF17766.5	fn3_6	99	MF374794.1_679	-	249	9e-06	26	0.2	3	5	0.001	21	5.5	0	32	70	123	161	119	164	0.87
Barbatia virescens	PF17766.5	fn3_6	99	MF374794.1_679	-	249	9e-06	26	0.2	4	5	0.00061	13	6.3	0	31	71	142	182	136	190	0.84
Barbatia virescens	PF17766.5	fn3_6	99	MF374794.1_679	-	249	9e-06	26	0.2	5	5	0.00028	5.8	7.4	0	32	73	163	204	158	226	0.78
Solenaia carinata	PF00626.26	Gelsolin	76	KC848655.1_167	-	275	1.9e-08	34.2	12.3	1	7	0.0035	18	5.4	0	22	40	12	36	10	44	0.78
Solenaia carinata	PF00626.26	Gelsolin	76	KC848655.1_167	-	275	1.9e-08	34.2	12.3	2	7	0.0041	21	5.2	0	22	40	46	70	42	78	0.79
Solenaia carinata	PF00626.26	Gelsolin	76	KC848655.1_167	-	275	1.9e-08	34.2	12.3	3	7	0.0038	20	5.3	0	22	40	80	104	76	115	0.79
Solenaia carinata	PF00626.26	Gelsolin	76	KC848655.1_167	-	275	1.9e-08	34.2	12.3	4	7	0.0045	24	5.1	0	22	40	114	138	114	146	0.76
Solenaia carinata	PF00626.26	Gelsolin	76	KC848655.1_167	-	275	1.9e-08	34.2	12.3	5	7	0.004	21	5.3	0	22	40	148	172	144	181	0.79
Solenaia carinata	PF00626.26	Gelsolin	76	KC848655.1_167	-	275	1.9e-08	34.2	12.3	6	7	0.0039	20	5.3	0	22	40	182	206	178	216	0.79
Solenaia carinata	PF00626.26	Gelsolin	76	KC848655.1_167	-	275	1.9e-08	34.2	12.3	7	7	0.0039	20	5.3	0	22	40	216	240	212	250	0.79
Corbicula fluminea	PF15586.10	Imm8	114	KX254564.1_298	-	355	4.6e-10	39.8	20.1	1	10	0.0053	28	5.1	0	84	109	43	68	39	73	0.86
Corbicula fluminea	PF15586.10	Imm8	114	KX254564.1_298	-	355	4.6e-10	39.8	20.1	2	10	0.0053	27	5.1	0	84	109	75	100	70	104	0.86
Corbicula fluminea	PF15586.10	Imm8	114	KX254564.1_298	-	355	4.6e-10	39.8	20.1	3	10	0.0052	27	5.1	0	84	109	107	132	101	136	0.86
Corbicula fluminea	PF15586.10	Imm8	114	KX254564.1_298	-	355	4.6e-10	39.8	20.1	4	10	0.0051	26	5.1	0	84	109	139	164	133	169	0.87
Corbicula fluminea	PF15586.10	Imm8	114	KX254564.1_298	-	355	4.6e-10	39.8	20.1	5	10	0.0053	28	5.1	0	84	109	171	196	167	201	0.86
Corbicula fluminea	PF15586.10	Imm8	114	KX254564.1_298	-	355	4.6e-10	39.8	20.1	6	10	0.0052	27	5.1	0	84	109	203	228	197	232	0.86
Corbicula fluminea	PF15586.10	Imm8	114	KX254564.1_298	-	355	4.6e-10	39.8	20.1	7	10	0.0057	29	5	0	84	109	235	260	232	264	0.85
Corbicula fluminea	PF15586.10	Imm8	114	KX254564.1_298	-	355	4.6e-10	39.8	20.1	8	10	0.0052	27	5.1	0	84	109	267	292	261	296	0.86
Corbicula fluminea	PF15586.10	Imm8	114	KX254564.1_298	-	355	4.6e-10	39.8	20.1	9	10	0.0057	29	5	0	84	109	299	324	296	328	0.85
Corbicula fluminea	PF15586.10	Imm8	114	KX254564.1_298	-	355	4.6e-10	39.8	20.1	10	10	0.16	830	0.3	0	84	106	331	353	326	355	0.83
Mactra antiquata	PF21156.1	ISOA1-3_C	106	KC503288.1_403	-	336	1.5e-11	44.7	0	1	8	0.0033	34	4.9	0	21	48	47	74	43	79	0.88
Mactra antiquata	PF21156.1	ISOA1-3_C	106	KC503288.1_403	-	336	1.5e-11	44.7	0	2	8	0.0066	68	3.9	0	21	48	80	107	78	113	0.87
Mactra antiquata	PF21156.1	ISOA1-3_C	106	KC503288.1_403	-	336	1.5e-11	44.7	0	3	8	0.0061	63	4.1	0	21	48	113	140	108	146	0.88
Mactra antiquata	PF21156.1	ISOA1-3_C	106	KC503288.1_403	-	336	1.5e-11	44.7	0	4	8	0.0053	55	4.2	0	21	49	146	174	143	184	0.87
Mactra antiquata	PF21156.1	ISOA1-3_C	106	KC503288.1_403	-	336	1.5e-11	44.7	0	5	8	0.0057	59	4.1	0	21	49	179	207	175	214	0.87
Mactra antiquata	PF21156.1	ISOA1-3_C	106	KC503288.1_403	-	336	1.5e-11	44.7	0	6	8	0.0066	68	3.9	0	21	48	212	239	210	245	0.87
Mactra antiquata	PF21156.1	ISOA1-3_C	106	KC503288.1_403	-	336	1.5e-11	44.7	0	7	8	0.0057	59	4.1	0	21	49	245	273	243	282	0.87
Mactra antiquata	PF21156.1	ISOA1-3_C	106	KC503288.1_403	-	336	1.5e-11	44.7	0	8	8	0.0045	47	4.5	0	21	49	278	306	275	319	0.85
Barbatia virescens	PF01344.29	Kelch_1	46	MF374794.1_117	-	202	4.2e-06	26.4	32	1	9	0.00078	8.2	6.3	0.1	6	28	13	35	9	37	0.81
Barbatia virescens	PF01344.29	Kelch_1	46	MF374794.1_117	-	202	4.2e-06	26.4	32	2	9	0.0009	9.4	6.1	0.2	6	28	33	55	30	56	0.8
Barbatia virescens	PF01344.29	Kelch_1	46	MF374794.1_117	-	202	4.2e-06	26.4	32	3	9	0.00019	2	8.3	0.1	6	30	53	77	50	77	0.88
Barbatia virescens	PF01344.29	Kelch_1	46	MF374794.1_117	-	202	4.2e-06	26.4	32	4	9	0.0058	61	3.5	0.2	12	28	79	95	78	96	0.76
Barbatia virescens	PF01344.29	Kelch_1	46	MF374794.1_117	-	202	4.2e-06	26.4	32	5	9	0.00091	9.5	6.1	0.1	6	28	93	115	91	116	0.79
Barbatia virescens	PF01344.29	Kelch_1	46	MF374794.1_117	-	202	4.2e-06	26.4	32	6	9	0.00092	9.5	6.1	0.2	6	28	113	135	110	136	0.8
Barbatia virescens	PF01344.29	Kelch_1	46	MF374794.1_117	-	202	4.2e-06	26.4	32	7	9	0.00085	8.8	6.2	0.2	6	28	133	155	130	157	0.8
Barbatia virescens	PF01344.29	Kelch_1	46	MF374794.1_117	-	202	4.2e-06	26.4	32	8	9	0.00087	9.1	6.1	0.1	6	28	153	175	151	177	0.8
Barbatia virescens	PF01344.29	Kelch_1	46	MF374794.1_117	-	202	4.2e-06	26.4	32	9	9	0.0023	24	4.8	0	6	29	173	197	171	197	0.8
Barbatia virescens	PF07646.19	Kelch_2	48	MF374794.1_117	-	202	1e-09	38.1	26.3	1	9	0.001	11	6.5	0.1	7	28	14	33	10	41	0.71
Barbatia virescens	PF07646.19	Kelch_2	48	MF374794.1_117	-	202	1e-09	38.1	26.3	2	9	0.0019	20	5.6	0.2	11	28	38	53	33	59	0.68
Barbatia virescens	PF07646.19	Kelch_2	48	MF374794.1_117	-	202	1e-09	38.1	26.3	3	9	0.002	21	5.5	0.1	11	28	58	73	53	77	0.68
Barbatia virescens	PF07646.19	Kelch_2	48	MF374794.1_117	-	202	1e-09	38.1	26.3	4	9	0.00026	2.7	8.4	0.1	7	28	74	93	73	99	0.75
Barbatia virescens	PF07646.19	Kelch_2	48	MF374794.1_117	-	202	1e-09	38.1	26.3	5	9	0.0019	20	5.6	0.1	11	28	98	113	93	118	0.68
Barbatia virescens	PF07646.19	Kelch_2	48	MF374794.1_117	-	202	1e-09	38.1	26.3	6	9	0.0017	18	5.8	0.1	11	28	118	133	113	141	0.69
Barbatia virescens	PF07646.19	Kelch_2	48	MF374794.1_117	-	202	1e-09	38.1	26.3	7	9	0.0019	20	5.6	0.1	11	28	138	153	133	158	0.68
Barbatia virescens	PF07646.19	Kelch_2	48	MF374794.1_117	-	202	1e-09	38.1	26.3	8	9	0.002	21	5.5	0.1	11	28	158	173	153	177	0.67
Barbatia virescens	PF07646.19	Kelch_2	48	MF374794.1_117	-	202	1e-09	38.1	26.3	9	9	0.00033	3.4	8	0.1	9	29	176	194	173	201	0.7
Iridona iridescens	PF02061.20	Lambda_CIII	42	NC_018371.1_436	-	313	3.5e-11	43.2	0	1	14	0.62	13000	-3.5	0	33	39	48	54	45	55	0.8
Iridona iridescens	PF02061.20	Lambda_CIII	42	NC_018371.1_436	-	313	3.5e-11	43.2	0	2	14	0.011	220	2.2	0	31	39	64	72	61	74	0.83
Iridona iridescens	PF02061.20	Lambda_CIII	42	NC_018371.1_436	-	313	3.5e-11	43.2	0	3	14	0.011	220	2.2	0	31	39	82	90	79	92	0.83
Iridona iridescens	PF02061.20	Lambda_CIII	42	NC_018371.1_436	-	313	3.5e-11	43.2	0	4	14	0.011	220	2.2	0	31	39	100	108	97	110	0.83
Iridona iridescens	PF02061.20	Lambda_CIII	42	NC_018371.1_436	-	313	3.5e-11	43.2	0	5	14	0.011	220	2.2	0	31	39	118	126	115	128	0.83
Iridona iridescens	PF02061.20	Lambda_CIII	42	NC_018371.1_436	-	313	3.5e-11	43.2	0	6	14	0.62	13000	-3.5	0	33	39	138	144	135	145	0.8
Iridona iridescens	PF02061.20	Lambda_CIII	42	NC_018371.1_436	-	313	3.5e-11	43.2	0	7	14	0.011	220	2.2	0	31	39	154	162	151	164	0.83
Iridona iridescens	PF02061.20	Lambda_CIII	42	NC_018371.1_436	-	313	3.5e-11	43.2	0	8	14	0.011	220	2.2	0	31	39	172	180	169	182	0.83
Iridona iridescens	PF02061.20	Lambda_CIII	42	NC_018371.1_436	-	313	3.5e-11	43.2	0	9	14	0.011	220	2.2	0	31	39	190	198	187	200	0.83
Iridona iridescens	PF02061.20	Lambda_CIII	42	NC_018371.1_436	-	313	3.5e-11	43.2	0	10	14	0.011	220	2.2	0	31	39	208	216	205	218	0.83
Iridona iridescens	PF02061.20	Lambda_CIII	42	NC_018371.1_436	-	313	3.5e-11	43.2	0	11	14	0.011	220	2.2	0	31	39	226	234	223	236	0.83
Iridona iridescens	PF02061.20	Lambda_CIII	42	NC_018371.1_436	-	313	3.5e-11	43.2	0	12	14	0.011	220	2.2	0	31	39	244	252	241	254	0.83
Iridona iridescens	PF02061.20	Lambda_CIII	42	NC_018371.1_436	-	313	3.5e-11	43.2	0	13	14	0.011	220	2.2	0	31	39	262	270	259	272	0.83
Iridona iridescens	PF02061.20	Lambda_CIII	42	NC_018371.1_436	-	313	3.5e-11	43.2	0	14	14	0.62	13000	-3.5	0	33	39	282	288	279	289	0.8
Mactra antiquata	PF00139.23	Lectin_legB	250	KC503288.1_403	-	336	1.3e-12	48	10.5	1	9	0.13	1400	-1.2	0	217	238	30	51	27	57	0.67
Mactra antiquata	PF00139.23	Lectin_legB	250	KC503288.1_403	-	336	1.3e-12	48	10.5	2	9	0.0003	3.1	7.4	0.3	210	238	56	84	41	90	0.84
Mactra antiquata	PF00139.23	Lectin_legB	250	KC503288.1_403	-	336	1.3e-12	48	10.5	3	9	0.00084	8.7	6	0	210	238	89	117	84	122	0.85
Mactra antiquata	PF00139.23	Lectin_legB	250	KC503288.1_403	-	336	1.3e-12	48	10.5	4	9	0.00076	7.9	6.1	0	210	238	122	150	117	156	0.85
Mactra antiquata	PF00139.23	Lectin_legB	250	KC503288.1_403	-	336	1.3e-12	48	10.5	5	9	0.00076	7.9	6.1	0	210	238	155	183	150	189	0.85
Mactra antiquata	PF00139.23	Lectin_legB	250	KC503288.1_403	-	336	1.3e-12	48	10.5	6	9	0.00072	7.5	6.2	0	210	238	188	216	182	222	0.85
Mactra antiquata	PF00139.23	Lectin_legB	250	KC503288.1_403	-	336	1.3e-12	48	10.5	7	9	0.00076	7.9	6.1	0	210	238	221	249	216	255	0.85
Mactra antiquata	PF00139.23	Lectin_legB	250	KC503288.1_403	-	336	1.3e-12	48	10.5	8	9	0.00076	7.9	6.1	0	210	238	254	282	249	288	0.85
Mactra antiquata	PF00139.23	Lectin_legB	250	KC503288.1_403	-	336	1.3e-12	48	10.5	9	9	0.00076	7.9	6.1	0	211	238	288	315	283	324	0.85
Mactra antiquata	PF17912.5	OB_MalK	53	KC503288.1_199	-	288	4.5e-09	37.3	0	1	8	0.02	210	3.1	0	38	49	28	39	16	40	0.84
Mactra antiquata	PF17912.5	OB_MalK	53	KC503288.1_199	-	288	4.5e-09	37.3	0	2	8	0.02	210	3.1	0	38	49	61	72	49	73	0.84
Mactra antiquata	PF17912.5	OB_MalK	53	KC503288.1_199	-	288	4.5e-09	37.3	0	3	8	0.02	210	3.1	0	38	49	94	105	82	106	0.84
Mactra antiquata	PF17912.5	OB_MalK	53	KC503288.1_199	-	288	4.5e-09	37.3	0	4	8	0.02	210	3.1	0	38	49	127	138	115	139	0.84
Mactra antiquata	PF17912.5	OB_MalK	53	KC503288.1_199	-	288	4.5e-09	37.3	0	5	8	0.02	210	3.1	0	38	49	160	171	148	172	0.84
Mactra antiquata	PF17912.5	OB_MalK	53	KC503288.1_199	-	288	4.5e-09	37.3	0	6	8	0.02	210	3.1	0	38	49	193	204	181	205	0.84
Mactra antiquata	PF17912.5	OB_MalK	53	KC503288.1_199	-	288	4.5e-09	37.3	0	7	8	0.02	210	3.1	0	38	49	226	237	214	238	0.84
Mactra antiquata	PF17912.5	OB_MalK	53	KC503288.1_199	-	288	4.5e-09	37.3	0	8	8	0.019	200	3.2	0	38	49	259	270	246	271	0.84
Corbicula fluminea	PF09262.15	PEX-1N	77	KX254564.1_298	-	355	9.3e-10	38.9	0	1	7	0.038	200	2.6	0	8	33	50	75	48	78	0.87
Corbicula fluminea	PF09262.15	PEX-1N	77	KX254564.1_298	-	355	9.3e-10	38.9	0	2	7	0.036	190	2.7	0	8	33	82	107	79	111	0.88
Corbicula fluminea	PF09262.15	PEX-1N	77	KX254564.1_298	-	355	9.3e-10	38.9	0	3	7	0.035	180	2.7	0	8	33	114	139	110	142	0.87
Corbicula fluminea	PF09262.15	PEX-1N	77	KX254564.1_298	-	355	9.3e-10	38.9	0	4	7	0.034	170	2.8	0	8	33	146	171	142	177	0.88
Corbicula fluminea	PF09262.15	PEX-1N	77	KX254564.1_298	-	355	9.3e-10	38.9	0	5	7	0.013	69	4.1	0	9	33	179	203	173	239	0.57
Corbicula fluminea	PF09262.15	PEX-1N	77	KX254564.1_298	-	355	9.3e-10	38.9	0	6	7	0.0075	39	4.9	0	9	20	275	286	238	334	0.59
Corbicula fluminea	PF09262.15	PEX-1N	77	KX254564.1_298	-	355	9.3e-10	38.9	0	7	7	0.52	2700	-1	0	8	16	338	346	335	354	0.82
Solenaia carinata	PF13557.10	Phenol_MetA_deg	242	KC848655.1_167	-	275	4.2e-08	33.7	10.3	1	6	0.00079	4.1	7.6	0.1	139	184	24	63	21	68	0.81
Solenaia carinata	PF13557.10	Phenol_MetA_deg	242	KC848655.1_167	-	275	4.2e-08	33.7	10.3	2	6	0.0011	5.5	7.1	0.1	139	181	58	94	56	101	0.81
Solenaia carinata	PF13557.10	Phenol_MetA_deg	242	KC848655.1_167	-	275	4.2e-08	33.7	10.3	3	6	0.00077	4	7.6	0.1	139	184	92	131	89	136	0.81
Solenaia carinata	PF13557.10	Phenol_MetA_deg	242	KC848655.1_167	-	275	4.2e-08	33.7	10.3	4	6	0.0011	5.5	7.1	0.1	139	181	126	162	124	169	0.81
Solenaia carinata	PF13557.10	Phenol_MetA_deg	242	KC848655.1_167	-	275	4.2e-08	33.7	10.3	5	6	0.00065	3.4	7.8	0.1	139	187	160	202	158	205	0.81
Solenaia carinata	PF13557.10	Phenol_MetA_deg	242	KC848655.1_167	-	275	4.2e-08	33.7	10.3	6	6	0.00037	1.9	8.6	0.3	139	188	194	237	190	270	0.84
Solenaia carinata	PF12630.11	Pox_polyA_pol_N	108	KC848655.1_167	-	275	3.1e-06	27.7	8.3	1	7	0.0018	9.1	6.9	0.1	7	49	11	53	5	57	0.9
Solenaia carinata	PF12630.11	Pox_polyA_pol_N	108	KC848655.1_167	-	275	3.1e-06	27.7	8.3	2	7	0.0013	6.8	7.3	0.1	8	50	46	88	43	108	0.86
Solenaia carinata	PF12630.11	Pox_polyA_pol_N	108	KC848655.1_167	-	275	3.1e-06	27.7	8.3	3	7	0.0016	8.3	7	0.1	7	49	79	121	75	127	0.91
Solenaia carinata	PF12630.11	Pox_polyA_pol_N	108	KC848655.1_167	-	275	3.1e-06	27.7	8.3	4	7	0.00096	5	7.7	0.2	7	50	113	156	108	179	0.83
Solenaia carinata	PF12630.11	Pox_polyA_pol_N	108	KC848655.1_167	-	275	3.1e-06	27.7	8.3	5	7	0.001	5.4	7.6	0.1	7	50	147	190	141	210	0.87
Solenaia carinata	PF12630.11	Pox_polyA_pol_N	108	KC848655.1_167	-	275	3.1e-06	27.7	8.3	6	7	0.0011	5.8	7.5	0.1	7	49	181	223	176	243	0.88
Solenaia carinata	PF12630.11	Pox_polyA_pol_N	108	KC848655.1_167	-	275	3.1e-06	27.7	8.3	7	7	0.015	78	3.9	0	7	40	215	248	210	258	0.87
Chamberlainia hainesiana	PF21266.1	RRP4_S1	73	MK994771.1_60	-	302	6.9e-06	26.4	2.1	1	3	3.3e-05	0.69	10.4	0	33	68	189	224	173	226	0.89
Chamberlainia hainesiana	PF21266.1	RRP4_S1	73	MK994771.1_60	-	302	6.9e-06	26.4	2.1	2	3	0.00016	3.3	8.2	0	39	67	222	250	221	252	0.91
Chamberlainia hainesiana	PF21266.1	RRP4_S1	73	MK994771.1_60	-	302	6.9e-06	26.4	2.1	3	3	0.00015	3.1	8.3	0	39	68	249	278	248	280	0.91
Corbicula fluminea	PF12950.11	TaqI_C	119	KX254564.1_298	-	355	9.6e-09	35.7	8.5	1	10	0.048	250	2.1	0	86	101	38	53	31	60	0.85
Corbicula fluminea	PF12950.11	TaqI_C	119	KX254564.1_298	-	355	9.6e-09	35.7	8.5	2	10	0.027	140	2.9	0	85	102	69	86	68	93	0.86
Corbicula fluminea	PF12950.11	TaqI_C	119	KX254564.1_298	-	355	9.6e-09	35.7	8.5	3	10	0.027	140	2.9	0	85	102	101	118	100	125	0.86
Corbicula fluminea	PF12950.11	TaqI_C	119	KX254564.1_298	-	355	9.6e-09	35.7	8.5	4	10	0.027	140	2.9	0	85	102	133	150	132	157	0.86
Corbicula fluminea	PF12950.11	TaqI_C	119	KX254564.1_298	-	355	9.6e-09	35.7	8.5	5	10	0.027	140	2.9	0	85	102	165	182	164	189	0.86
Corbicula fluminea	PF12950.11	TaqI_C	119	KX254564.1_298	-	355	9.6e-09	35.7	8.5	6	10	0.027	140	2.9	0	85	102	197	214	196	221	0.86
Corbicula fluminea	PF12950.11	TaqI_C	119	KX254564.1_298	-	355	9.6e-09	35.7	8.5	7	10	0.027	140	2.9	0	85	102	229	246	228	253	0.86
Corbicula fluminea	PF12950.11	TaqI_C	119	KX254564.1_298	-	355	9.6e-09	35.7	8.5	8	10	0.027	140	2.9	0	85	102	261	278	260	285	0.86
Corbicula fluminea	PF12950.11	TaqI_C	119	KX254564.1_298	-	355	9.6e-09	35.7	8.5	9	10	0.027	140	2.9	0	85	102	293	310	292	317	0.86
Corbicula fluminea	PF12950.11	TaqI_C	119	KX254564.1_298	-	355	9.6e-09	35.7	8.5	10	10	0.028	140	2.8	0	85	101	325	341	324	348	0.86
Ruditapes decussatus	PF10426.13	zf-RAG1	30	NC_035757.1_221	-	120	1.5e-06	28.3	0.6	1	6	0.0044	92	3.4	0	13	21	16	24	14	25	0.85
Ruditapes decussatus	PF10426.13	zf-RAG1	30	NC_035757.1_221	-	120	1.5e-06	28.3	0.6	2	6	0.0044	92	3.4	0	13	21	34	42	32	43	0.85
Ruditapes decussatus	PF10426.13	zf-RAG1	30	NC_035757.1_221	-	120	1.5e-06	28.3	0.6	3	6	0.0044	92	3.4	0	13	21	52	60	50	61	0.85
Ruditapes decussatus	PF10426.13	zf-RAG1	30	NC_035757.1_221	-	120	1.5e-06	28.3	0.6	4	6	0.0044	92	3.4	0	13	21	70	78	68	79	0.85
Ruditapes decussatus	PF10426.13	zf-RAG1	30	NC_035757.1_221	-	120	1.5e-06	28.3	0.6	5	6	0.0044	92	3.4	0	13	21	88	96	86	97	0.85
Ruditapes decussatus	PF10426.13	zf-RAG1	30	NC_035757.1_221	-	120	1.5e-06	28.3	0.6	6	6	0.0044	92	3.4	0	13	21	106	114	104	115	0.85
Dreissena polymorpha	PF11480.12	ImmE5	82	Dreissena_polymorpha	-	324	4.5e-06	27	0	1	7	0.019	390	1.6	0	56	74	8	26	5	34	0.89
Dreissena polymorpha	PF11480.12	ImmE5	82	Dreissena_polymorpha	-	324	4.5e-06	27	0	2	7	0.019	400	1.6	0	56	73	69	86	62	93	0.9
Dreissena polymorpha	PF11480.12	ImmE5	82	Dreissena_polymorpha	-	324	4.5e-06	27	0	3	7	0.019	400	1.6	0	56	73	102	119	98	126	0.89
Dreissena polymorpha	PF11480.12	ImmE5	82	Dreissena_polymorpha	-	324	4.5e-06	27	0	4	7	0.0074	150	2.9	0	52	73	155	176	152	183	0.87
Dreissena polymorpha	PF11480.12	ImmE5	82	Dreissena_polymorpha	-	324	4.5e-06	27	0	5	7	0.004	84	3.7	0	56	76	192	212	188	216	0.9
Dreissena polymorpha	PF11480.12	ImmE5	82	Dreissena_polymorpha	-	324	4.5e-06	27	0	6	7	0.02	410	1.5	0	56	73	227	244	224	250	0.9
Dreissena polymorpha	PF11480.12	ImmE5	82	Dreissena_polymorpha	-	324	4.5e-06	27	0	7	7	0.013	270	2.1	0	56	73	293	310	284	316	0.91
Fragum sueziense	PF18441.5	Hen1_Lam_C	136	OY804611.1_698	-	231	6e-06	26.4	0.4	1	4	0.0011	23	5	0	45	70	14	39	4	49	0.86
Fragum sueziense	PF18441.5	Hen1_Lam_C	136	OY804611.1_698	-	231	6e-06	26.4	0.4	2	4	0.00031	6.4	6.8	0	45	77	65	99	50	114	0.78
Fragum sueziense	PF18441.5	Hen1_Lam_C	136	OY804611.1_698	-	231	6e-06	26.4	0.4	3	4	0.0013	28	4.8	0.1	37	68	116	147	103	164	0.82
Fragum sueziense	PF18441.5	Hen1_Lam_C	136	OY804611.1_698	-	231	6e-06	26.4	0.4	4	4	0.00083	17	5.4	0	45	70	175	200	156	224	0.86
Fragum sueziense	PF18441.5	Hen1_Lam_C	136	OY804611.1_760	-	493	6.8e-06	26.2	3.7	1	8	0.0053	110	2.8	0	45	67	52	74	41	92	0.85
Fragum sueziense	PF18441.5	Hen1_Lam_C	136	OY804611.1_760	-	493	6.8e-06	26.2	3.7	2	8	0.021	440	0.9	0	45	70	103	128	90	142	0.85
Fragum sueziense	PF18441.5	Hen1_Lam_C	136	OY804611.1_760	-	493	6.8e-06	26.2	3.7	3	8	0.011	220	1.8	0	45	68	154	177	143	188	0.84
Fragum sueziense	PF18441.5	Hen1_Lam_C	136	OY804611.1_760	-	493	6.8e-06	26.2	3.7	4	8	0.011	220	1.9	0	45	68	205	228	195	247	0.82
Fragum sueziense	PF18441.5	Hen1_Lam_C	136	OY804611.1_760	-	493	6.8e-06	26.2	3.7	5	8	0.042	870	-0.1	0	41	69	260	288	246	300	0.8
Fragum sueziense	PF18441.5	Hen1_Lam_C	136	OY804611.1_760	-	493	6.8e-06	26.2	3.7	6	8	0.0022	45	4.1	0	44	69	314	339	292	349	0.84
Fragum sueziense	PF18441.5	Hen1_Lam_C	136	OY804611.1_760	-	493	6.8e-06	26.2	3.7	7	8	0.0047	98	3	0	45	67	366	388	352	407	0.85
Fragum sueziense	PF18441.5	Hen1_Lam_C	136	OY804611.1_760	-	493	6.8e-06	26.2	3.7	8	8	0.0093	190	2	0	45	68	417	440	403	461	0.82
Scapharca broughtonii 2	PF13599.10	Pentapeptide_4	78	Sb_hhs_nanopore	-	132	6.7e-09	36.1	13.6	1	2	1.2e-06	0.024	15.1	2.3	11	63	3	55	1	64	0.73
Scapharca broughtonii 2	PF13599.10	Pentapeptide_4	78	Sb_hhs_nanopore	-	132	6.7e-09	36.1	13.6	2	2	4.2e-09	8.8e-05	22.9	3.8	6	63	68	125	67	129	0.73
Scapharca broughtonii 1	PF09451.14	ATG27	261	11312-103493_254	-	125	2.8e-06	27.6	0.9	1	1	2e-10	4.1e-06	27.1	0.9	183	228	46	101	37	105	0.79
Scapharca broughtonii 1	PF13599.10	Pentapeptide_4	78	11312-103493_2280	-	180	5.7e-21	74.8	19.1	1	3	1.2e-08	0.00025	21.4	3.3	17	63	39	85	33	85	0.75
Scapharca broughtonii 1	PF13599.10	Pentapeptide_4	78	11312-103493_2280	-	180	5.7e-21	74.8	19.1	2	3	9.2e-15	1.9e-10	41	1.6	9	78	71	140	68	140	0.94
Scapharca broughtonii 1	PF13599.10	Pentapeptide_4	78	11312-103493_2280	-	180	5.7e-21	74.8	19.1	3	3	6e-13	1.2e-08	35.2	0.6	7	64	119	176	117	180	0.92
Serripes groenlandicus	PF13599.10	Pentapeptide_4	78	12397-44051_796	-	89	9.9e-07	29.1	11.8	1	1	1.1e-10	2.3e-06	28	11.8	3	73	10	80	1	87	0.48
Tridacna gigas	PF00187.23	Chitin_bind_1	38	OX244045.2_195	-	1385	1.8e-06	28.5	150	1	41	0.006	120	3.3	0.1	14	30	16	32	12	36	0.84
Tridacna gigas	PF00187.23	Chitin_bind_1	38	OX244045.2_195	-	1385	1.8e-06	28.5	150	2	41	0.011	230	2.5	0.1	14	29	49	64	45	67	0.84
Tridacna gigas	PF00187.23	Chitin_bind_1	38	OX244045.2_195	-	1385	1.8e-06	28.5	150	3	41	0.011	230	2.5	0.1	14	29	82	97	78	100	0.84
Tridacna gigas	PF00187.23	Chitin_bind_1	38	OX244045.2_195	-	1385	1.8e-06	28.5	150	4	41	0.01	210	2.6	0.1	14	29	115	130	110	133	0.84
Tridacna gigas	PF00187.23	Chitin_bind_1	38	OX244045.2_195	-	1385	1.8e-06	28.5	150	5	41	0.011	230	2.5	0.1	14	29	148	163	144	166	0.84
Tridacna gigas	PF00187.23	Chitin_bind_1	38	OX244045.2_195	-	1385	1.8e-06	28.5	150	6	41	0.011	230	2.5	0.1	14	29	181	196	177	199	0.84
Tridacna gigas	PF00187.23	Chitin_bind_1	38	OX244045.2_195	-	1385	1.8e-06	28.5	150	7	41	0.011	230	2.5	0.1	14	29	214	229	210	232	0.84
Tridacna gigas	PF00187.23	Chitin_bind_1	38	OX244045.2_195	-	1385	1.8e-06	28.5	150	8	41	0.011	230	2.5	0.1	14	29	247	262	243	265	0.84
Tridacna gigas	PF00187.23	Chitin_bind_1	38	OX244045.2_195	-	1385	1.8e-06	28.5	150	9	41	0.011	230	2.5	0.1	14	29	280	295	276	298	0.84
Tridacna gigas	PF00187.23	Chitin_bind_1	38	OX244045.2_195	-	1385	1.8e-06	28.5	150	10	41	0.011	230	2.5	0.1	14	29	313	328	309	331	0.84
Tridacna gigas	PF00187.23	Chitin_bind_1	38	OX244045.2_195	-	1385	1.8e-06	28.5	150	11	41	0.011	230	2.5	0.1	14	29	346	361	342	364	0.84
Tridacna gigas	PF00187.23	Chitin_bind_1	38	OX244045.2_195	-	1385	1.8e-06	28.5	150	12	41	0.01	210	2.6	0.1	14	29	379	394	374	397	0.84
Tridacna gigas	PF00187.23	Chitin_bind_1	38	OX244045.2_195	-	1385	1.8e-06	28.5	150	13	41	0.01	210	2.6	0.1	14	29	412	427	407	430	0.84
Tridacna gigas	PF00187.23	Chitin_bind_1	38	OX244045.2_195	-	1385	1.8e-06	28.5	150	14	41	0.011	230	2.5	0.1	14	29	445	460	441	463	0.84
Tridacna gigas	PF00187.23	Chitin_bind_1	38	OX244045.2_195	-	1385	1.8e-06	28.5	150	15	41	0.011	230	2.5	0.1	14	29	478	493	474	496	0.84
Tridacna gigas	PF00187.23	Chitin_bind_1	38	OX244045.2_195	-	1385	1.8e-06	28.5	150	16	41	0.011	230	2.5	0.1	14	29	511	526	507	529	0.84
Tridacna gigas	PF00187.23	Chitin_bind_1	38	OX244045.2_195	-	1385	1.8e-06	28.5	150	17	41	0.011	230	2.5	0.1	14	29	544	559	540	562	0.84
Tridacna gigas	PF00187.23	Chitin_bind_1	38	OX244045.2_195	-	1385	1.8e-06	28.5	150	18	41	0.011	230	2.5	0.1	14	29	577	592	573	595	0.84
Tridacna gigas	PF00187.23	Chitin_bind_1	38	OX244045.2_195	-	1385	1.8e-06	28.5	150	19	41	0.011	230	2.5	0.1	14	29	610	625	606	628	0.84
Tridacna gigas	PF00187.23	Chitin_bind_1	38	OX244045.2_195	-	1385	1.8e-06	28.5	150	20	41	0.011	230	2.5	0.1	14	29	643	658	639	661	0.84
Tridacna gigas	PF00187.23	Chitin_bind_1	38	OX244045.2_195	-	1385	1.8e-06	28.5	150	21	41	0.011	230	2.5	0.1	14	29	676	691	672	694	0.84
Tridacna gigas	PF00187.23	Chitin_bind_1	38	OX244045.2_195	-	1385	1.8e-06	28.5	150	22	41	0.011	230	2.5	0.1	14	29	709	724	705	727	0.84
Tridacna gigas	PF00187.23	Chitin_bind_1	38	OX244045.2_195	-	1385	1.8e-06	28.5	150	23	41	0.011	230	2.5	0.1	14	29	742	757	738	760	0.84
Tridacna gigas	PF00187.23	Chitin_bind_1	38	OX244045.2_195	-	1385	1.8e-06	28.5	150	24	41	0.011	230	2.5	0.1	14	29	775	790	771	793	0.84
Tridacna gigas	PF00187.23	Chitin_bind_1	38	OX244045.2_195	-	1385	1.8e-06	28.5	150	25	41	0.011	230	2.5	0.1	14	29	808	823	804	826	0.84
Tridacna gigas	PF00187.23	Chitin_bind_1	38	OX244045.2_195	-	1385	1.8e-06	28.5	150	26	41	0.011	230	2.5	0.1	14	29	841	856	837	859	0.84
Tridacna gigas	PF00187.23	Chitin_bind_1	38	OX244045.2_195	-	1385	1.8e-06	28.5	150	27	41	0.011	230	2.5	0.1	14	29	874	889	870	892	0.84
Tridacna gigas	PF00187.23	Chitin_bind_1	38	OX244045.2_195	-	1385	1.8e-06	28.5	150	28	41	0.01	210	2.6	0.1	14	29	907	922	902	925	0.84
Tridacna gigas	PF00187.23	Chitin_bind_1	38	OX244045.2_195	-	1385	1.8e-06	28.5	150	29	41	0.011	230	2.5	0.1	14	29	940	955	936	958	0.84
Tridacna gigas	PF00187.23	Chitin_bind_1	38	OX244045.2_195	-	1385	1.8e-06	28.5	150	30	41	0.011	230	2.5	0.1	14	29	973	988	969	991	0.84
Tridacna gigas	PF00187.23	Chitin_bind_1	38	OX244045.2_195	-	1385	1.8e-06	28.5	150	31	41	0.011	230	2.5	0.1	14	29	1006	1021	1002	1024	0.84
Tridacna gigas	PF00187.23	Chitin_bind_1	38	OX244045.2_195	-	1385	1.8e-06	28.5	150	32	41	0.011	230	2.5	0.1	14	29	1039	1054	1035	1057	0.84
Tridacna gigas	PF00187.23	Chitin_bind_1	38	OX244045.2_195	-	1385	1.8e-06	28.5	150	33	41	0.011	230	2.5	0.1	14	29	1072	1087	1068	1090	0.84
Tridacna gigas	PF00187.23	Chitin_bind_1	38	OX244045.2_195	-	1385	1.8e-06	28.5	150	34	41	0.011	230	2.5	0.1	14	29	1105	1120	1101	1123	0.84
Tridacna gigas	PF00187.23	Chitin_bind_1	38	OX244045.2_195	-	1385	1.8e-06	28.5	150	35	41	0.011	230	2.5	0.1	14	29	1138	1153	1134	1156	0.84
Tridacna gigas	PF00187.23	Chitin_bind_1	38	OX244045.2_195	-	1385	1.8e-06	28.5	150	36	41	0.011	230	2.5	0.1	14	29	1171	1186	1167	1189	0.84
Tridacna gigas	PF00187.23	Chitin_bind_1	38	OX244045.2_195	-	1385	1.8e-06	28.5	150	37	41	0.011	230	2.5	0.1	14	29	1204	1219	1200	1222	0.84
Tridacna gigas	PF00187.23	Chitin_bind_1	38	OX244045.2_195	-	1385	1.8e-06	28.5	150	38	41	0.011	230	2.5	0.1	14	29	1237	1252	1233	1255	0.84
Tridacna gigas	PF00187.23	Chitin_bind_1	38	OX244045.2_195	-	1385	1.8e-06	28.5	150	39	41	0.011	230	2.5	0.1	14	29	1270	1285	1266	1288	0.84
Tridacna gigas	PF00187.23	Chitin_bind_1	38	OX244045.2_195	-	1385	1.8e-06	28.5	150	40	41	0.011	230	2.5	0.1	14	29	1303	1318	1299	1321	0.84
Tridacna gigas	PF00187.23	Chitin_bind_1	38	OX244045.2_195	-	1385	1.8e-06	28.5	150	41	41	0.01	210	2.6	0.1	14	29	1336	1351	1331	1354	0.84
